# JGI Plant Gene Atlas: An updateable transcriptome resource to improve structural annotations and functional gene descriptions across the plant kingdom

**DOI:** 10.1101/2022.09.30.510380

**Authors:** Avinash Sreedasyam, Christopher Plott, Md Shakhawat Hossain, John T. Lovell, Jane Grimwood, Jerry W. Jenkins, Christopher Daum, Kerrie Barry, Joseph Carlson, Shengqiang Shu, Jeremy Phillips, Mojgan Amirebrahimi, Matthew Zane, Mei Wang, David Goodstein, Fabian B. Haas, Manuel Hiss, Pierre-François Perroud, Sara S. Jawdy, Rongbin Hu, Jenifer Johnson, Janette Kropat, Sean D. Gallaher, Anna Lipzen, Ryan Tillman, Eugene V. Shakirov, Xiaoyu Weng, Ivone Torres-Jerez, Brock Weers, Daniel Conde, Marilia R. Pappas, Lifeng Liu, Andrew Muchlinski, Hui Jiang, Christine Shyu, Pu Huang, Jose Sebastian, Carol Laiben, Alyssa Medlin, Sankalpi Carey, Alyssa A. Carrell, Mariano Perales, Kankshita Swaminathan, Isabel Allona, Dario Grattapaglia, Elizabeth A. Cooper, Dorothea Tholl, John P. Vogel, David J Weston, Xiaohan Yang, Thomas P. Brutnell, Elizabeth A. Kellogg, Ivan Baxter, Michael Udvardi, Yuhong Tang, Todd C. Mockler, Thomas E. Juenger, John Mullet, Stefan A. Rensing, Gerald A. Tuskan, Sabeeha S. Merchant, Gary Stacey, Jeremy Schmutz

## Abstract

Gene functional descriptions, which are typically derived from sequence similarity to experimentally validated genes in a handful of model species, offer a crucial line of evidence when searching for candidate genes that underlie trait variation. Plant responses to environmental cues, including gene expression regulatory variation, represent important resources for understanding gene function and crucial targets for plant improvement through gene editing and other biotechnologies. However, even after years of effort and numerous large-scale functional characterization studies, biological roles of large proportions of protein coding genes across the plant phylogeny are poorly annotated. Here we describe the Joint Genome Institute (JGI) Plant Gene Atlas, a public and updateable data resource consisting of transcript abundance assays from 2,090 samples derived from 604 tissues or conditions across 18 diverse species. We integrated across these diverse conditions and genotypes by analyzing expression profiles, building gene clusters that exhibited tissue/condition specific expression, and testing for transcriptional modulation in response to environmental queues. For example, we discovered extensive phylogenetically constrained and condition-specific expression profiles across many gene families and genes without any functional annotation. Such conserved expression patterns and other tightly co-expressed gene clusters let us assign expression derived functional descriptions to 64,620 genes with otherwise unknown functions. The ever-expanding Gene Atlas resource is available at JGI Plant Gene Atlas (https://plantgeneatlas.jgi.doe.gov) and Phytozome (https://phytozome-next.jgi.doe.gov), providing bulk access to data and user-specified queries of gene sets. Combined, these web interfaces let users access differentially expressed genes, track orthologs across the Gene Atlas plants, graphically represent co-expressed genes, and visualize gene ontology and pathway enrichments.
