## Supplemental Data 4 for "JGI Plant Gene Atlas: An updateable transcriptome resource to improve structural annotations and functional gene descriptions across the plant kingdom"

### Sheet: GA.v2_one2one_orthologs_227.GPF
Supplementary Data 4: 227 one-to-one orthologous genes across eight vascular plants with poor function descriptions.
Athaliana	Bdistachyon	Mtruncatula	Phallii	PhalliiHAL	Sitalica	Sviridis	Ptrichocarpa	FunctionDescription_classification
AT1G04900	Bradi2g58410	Medtr2g031240	Pahal.5G047300	PhHAL.5G046000	Seita.5G424100	Sevir.5G429700	Potri.001G314700	Poor
AT1G04985	Bradi5g25547	Medtr5g084980	Pahal.7G331000	PhHAL.7G324500	Seita.3G031500	Sevir.3G032700	Potri.014G159600	Poor
AT1G05060	Bradi1g44640	Medtr5g085980	Pahal.4G272100	PhHAL.4G284700	Seita.4G106700	Sevir.4G106700	Potri.014G156700	Poor
AT1G05205	Bradi1g32821	Medtr2g088460	Pahal.4G042100	PhHAL.4G042400	Seita.4G260300	Sevir.4G273200	Potri.018G093501	Poor
AT1G06240	Bradi2g06920	Medtr2g091140	Pahal.5G520000	PhHAL.5G525400	Seita.5G149500	Sevir.5G148300	Potri.019G090600	Poor
AT1G06510	Bradi2g47380	Medtr5g091560	Pahal.5G194200	PhHAL.5G194500	Seita.5G283300	Sevir.5G285900	Potri.005G203100	Poor
AT1G07020	Bradi2g41350	Medtr3g031370	Pahal.5G275500	PhHAL.5G275600	Seita.5G205100	Sevir.5G206900	Potri.009G077700	Poor
AT1G10522	Bradi4g29480	Medtr8g063150	Pahal.2G252800	PhHAL.2G244300	Seita.2G194300	Sevir.2G202000	Potri.010G094900	Poor
AT1G13770	Bradi1g70040	Medtr5g044720	Pahal.9G555100	PhHAL.9G565300	Seita.9G491700	Sevir.9G495600	Potri.008G095700	Poor
AT1G13990	Bradi1g73830	Medtr5g042520	Pahal.9G591000	PhHAL.9G600000	Seita.9G526700	Sevir.9G531400	Potri.010G164400	Poor
AT1G16916	Bradi2g06540	Medtr2g076020	Pahal.5G515800	PhHAL.5G521100	Seita.5G145800	Sevir.5G144300	Potri.011G109100	Poor
AT1G18060	Bradi2g01520	Medtr8g106690	Pahal.5G452600	PhHAL.5G457000	Seita.5G081500	Sevir.5G080300	Potri.012G052300	Poor
AT1G19990	Bradi1g68020	Medtr3g113940	Pahal.9G531000	PhHAL.9G541400	Seita.9G468500	Sevir.9G472100	Potri.005G239600	Poor
AT1G21370	Bradi5g10730	Medtr1g029000	Pahal.3G504100	PhHAL.3G477700	Seita.7G104800	Sevir.7G112400	Potri.002G071300	Poor
AT1G21500	Bradi4g35310	Medtr4g087540	Pahal.2G332400	PhHAL.2G321800	Seita.2G275200	Sevir.2G285400	Potri.013G128700	Poor
AT1G22630	Bradi2g39740	Medtr4g032905	Pahal.3G086400	PhHAL.3G081400	Seita.3G069900	Sevir.3G071500	Potri.013G108100	Poor
AT1G23070	Bradi1g60217	Medtr2g042580	Pahal.9G435100	PhHAL.9G447300	Seita.9G369500	Sevir.9G375200	Potri.018G062600	Poor
AT1G28150	Bradi5g16380	Medtr1g077550	Pahal.7G228800	PhHAL.7G220800	Seita.7G175800	Sevir.7G185100	Potri.004G066900	Poor
AT1G28250	Bradi4g02340	Medtr4g088680	Pahal.2G102600	PhHAL.2G098100	Seita.2G109000	Sevir.2G114800	Potri.004G045400	Poor
AT1G28410	Bradi3g11414	Medtr2g014440	Pahal.1G154000	PhHAL.1G149100	Seita.1G137400	Sevir.1G136800	Potri.004G048500	Poor
AT1G28540	Bradi1g38410	Medtr2g014970	Pahal.4G132500	PhHAL.4G131500	Seita.4G167200	Sevir.4G134800	Potri.004G051300	Poor
AT1G30130	Bradi1g58500	Medtr2g019220	Pahal.2G027300	PhHAL.2G027000	Seita.2G034600	Sevir.2G039200	Potri.011G084000	Poor
AT1G32160	Bradi5g20197	Medtr5g028020	Pahal.7G275200	PhHAL.7G267600	Seita.7G221200	Sevir.7G232800	Potri.003G097400	Poor
AT1G44920	Bradi1g09940	Medtr1g017450	Pahal.9G103600	PhHAL.9G100600	Seita.9G108000	Sevir.9G105901	Potri.002G114900	Poor
AT1G45150	Bradi1g23480	Medtr3g111730	Pahal.2G426400	PhHAL.2G412900	Seita.2G368400	Sevir.2G379500	Potri.014G180700	Poor
AT1G48200	Bradi1g50850	Medtr1g073190	Pahal.4G326200	PhHAL.4G337600	Seita.4G075000	Sevir.4G072700	Potri.002G084400	Poor
AT1G48580	Bradi1g53132	Medtr8g107330	Pahal.2G074200	PhHAL.2G069400	Seita.2G100700	Sevir.2G103400	Potri.012G047000	Poor
AT1G49470	Bradi3g37730	Medtr4g068340	Pahal.6G230500	PhHAL.6G220100	Seita.6G175700	Sevir.6G181900	Potri.009G108900	Poor
AT1G50732	Bradi2g38237	Medtr5g093240	Pahal.3G104400	PhHAL.3G098800	Seita.3G049400	Sevir.3G049600	Potri.004G068600	Poor
AT1G53760	Bradi3g04147	Medtr8g023500	Pahal.1G037400	PhHAL.1G036700	Seita.1G086200	Sevir.1G084100	Potri.001G161800	Poor
AT1G55080	Bradi2g13760	Medtr8g017180	Pahal.9G067800	PhHAL.9G065600	Seita.9G071600	Sevir.9G070700	Potri.003G037200	Poor
AT1G56420	Bradi4g04800	Medtr1g084000	Pahal.3G460300	PhHAL.3G435000	Seita.3G335600	Sevir.3G350100	Potri.013G009100	Poor
AT1G60460	Bradi1g34717	Medtr5g034180	Pahal.4G020400	PhHAL.4G019600	Seita.4G274100	Sevir.4G285900	Potri.010G041900	Poor
AT1G62250	Bradi1g08907	Medtr4g132350	Pahal.9G091000	PhHAL.9G088600	Seita.9G096100	Sevir.9G094500	Potri.011G006700	Poor
AT1G62780	Bradi5g02260	Medtr5g011990	Pahal.4G085000	PhHAL.4G085900	Seita.4G218800	Sevir.4G228500	Potri.001G119100	Poor
AT1G64150	Bradi2g07266	Medtr5g009810	Pahal.5G525700	PhHAL.5G531100	Seita.5G017500	Sevir.5G016100	Potri.003G134300	Poor
AT1G64680	Bradi3g13670	Medtr3g080840	Pahal.6G012600	PhHAL.6G013600	Seita.6G088800	Sevir.6G087800	Potri.001G083300	Poor
AT1G64810	Bradi5g21780	Medtr6g059930	Pahal.7G291000	PhHAL.7G282700	Seita.7G236600	Sevir.7G248000	Potri.016G001400	Poor
AT1G65000	Bradi1g00910	Medtr4g478210	Pahal.9G003900	PhHAL.9G003700	Seita.9G004000	Sevir.9G004300	Potri.013G078866	Poor
AT1G67785	Bradi2g58160	Medtr8g089640	Pahal.5G050300	PhHAL.5G049100	Seita.5G421300	Sevir.5G426900	Potri.015G087301	Poor
AT1G69210	Bradi1g57350	Medtr5g045020	Pahal.2G029800	PhHAL.2G028400	Seita.2G036000	Sevir.2G040800	Potri.010G157300	Poor
AT1G71110	Bradi2g01590	Medtr1g108460	Pahal.5G454700	PhHAL.5G458200	Seita.5G082600	Sevir.5G081600	Potri.010G115500	Poor
AT1G71240	Bradi2g56190	Medtr2g007330	Pahal.5G076500	PhHAL.5G077600	Seita.5G394700	Sevir.5G400200	Potri.001G210200	Poor
AT1G73350	Bradi4g10720	Medtr6g068990	Pahal.1G322600	PhHAL.1G314500	Seita.1G247800	Sevir.1G252100	Potri.004G066700	Poor
AT1G73380	Bradi3g29600	Medtr6g068920	Pahal.9G209900	PhHAL.9G201500	Seita.9G210200	Sevir.9G209300	Potri.004G067200	Poor
AT1G74530	Bradi3g15890	Medtr3g040450	Pahal.6G048400	PhHAL.6G047700	Seita.6G047600	Sevir.6G044900	Potri.018G047400	Poor
AT1G77122	Bradi5g10690	Medtr3g090140	Pahal.7G156100	PhHAL.7G147200	Seita.7G104500	Sevir.7G112200	Potri.002G071700	Poor
AT1G77350	Bradi2g21980	Medtr3g088525	Pahal.3G236400	PhHAL.3G226500	Seita.3G200100	Sevir.3G204700	Potri.019G066600	Poor
AT2G01755	Bradi1g11510	Medtr1g032560	Pahal.9G115600	PhHAL.9G112700	Seita.9G117900	Sevir.9G116600	Potri.008G135400	Poor
AT2G01870	Bradi1g24220	Medtr3g061480	Pahal.2G415600	PhHAL.2G402800	Seita.2G358000	Sevir.2G369100	Potri.001G257400	Poor
AT2G02410	Bradi1g02080	Medtr4g134410	Pahal.9G015200	PhHAL.9G014700	Seita.9G016800	Sevir.9G016500	Potri.003G046600	Poor
AT2G03420	Bradi1g70420	Medtr5g043580	Pahal.9G558500	PhHAL.9G568700	Seita.9G495400	Sevir.9G499400	Potri.010G161400	Poor
AT2G04790	Bradi3g47350	Medtr5g097970	Pahal.1G286600	PhHAL.1G281000	Seita.1G214000	Sevir.1G217700	Potri.014G162700	Poor
AT2G05910	Bradi5g11020	Medtr0650s0010	Pahal.7G165600	PhHAL.7G156900	Seita.7G112900	Sevir.7G121000	Potri.006G140900	Poor
AT2G15860	Bradi1g09327	Medtr1g034170	Pahal.9G095700	PhHAL.9G092500	Seita.9G100200	Sevir.9G098500	Potri.009G107800	Poor
AT2G17695	Bradi1g78057	Medtr8g074720	Pahal.9G638300	PhHAL.9G648400	Seita.9G574400	Sevir.9G578300	Potri.005G105500	Poor
AT2G17972	Bradi1g35210	Medtr8g075960	Pahal.4G014000	PhHAL.4G013700	Seita.4G280300	Sevir.4G292100	Potri.005G115000	Poor
AT2G18460	Bradi4g07360	Medtr1g022150	Pahal.3G428900	PhHAL.3G406900	Seita.3G322700	Sevir.3G336200	Potri.005G124100	Poor
AT2G21195	Bradi1g53027	Medtr7g057760	Pahal.2G071100	PhHAL.2G066300	Seita.9G386800	Sevir.2G106900	Potri.019G071800	Poor
AT2G25605	Bradi2g15710	Medtr3g107860	Pahal.3G171100	PhHAL.3G161300	Seita.3G137400	Sevir.3G139300	Potri.006G249000	Poor
AT2G25830	Bradi2g19530	Medtr3g109620	Pahal.3G210100	PhHAL.3G199400	Seita.3G175600	Sevir.3G179500	Potri.006G238400	Poor
AT2G25950	Bradi2g41230	Medtr2g018310	Pahal.5G280300	PhHAL.5G277000	Seita.5G201500	Sevir.5G203200	Potri.018G056100	Poor
AT2G27290	Bradi5g09630	Medtr4g052010	Pahal.7G142600	PhHAL.7G135000	Seita.7G093700	Sevir.7G101400	Potri.009G161800	Poor
AT2G31190	Bradi5g15767	Medtr7g096920	Pahal.7G220800	PhHAL.7G212400	Seita.7G167400	Sevir.7G176700	Potri.005G224000	Poor
AT2G33180	Bradi4g33377	Medtr7g105840	Pahal.2G308500	PhHAL.2G297100	Seita.2G248600	Sevir.2G259500	Potri.001G053700	Poor
AT2G33585	Bradi3g40221	Medtr3g116150	Pahal.6G263300	PhHAL.6G251800	Seita.6G208300	Sevir.6G215400	Potri.005G257100	Poor
AT2G33855	Bradi5g13290	Medtr2g014430	Pahal.7G188300	PhHAL.7G180300	Seita.7G135500	Sevir.7G143800	Potri.004G048400	Poor
AT2G34585	Bradi1g57390	Medtr2g019240	Pahal.2G029500	PhHAL.2G028100	Seita.2G035500	Sevir.2G040300	Potri.011G084300	Poor
AT2G36145	Bradi2g55750	Medtr1g059660	Pahal.5G080500	PhHAL.5G081800	Seita.5G390900	Sevir.5G396100	Potri.006G210000	Poor
AT2G36885	Bradi1g75900	Medtr1g063070	Pahal.9G612600	PhHAL.9G622200	Seita.9G547200	Sevir.9G551900	Potri.016G098900	Poor
AT2G37860	Bradi1g53580	Medtr7g064130	Pahal.2G082400	PhHAL.2G077800	Seita.2G092100	Sevir.2G094900	Potri.016G103100	Poor
AT2G38780	Bradi2g27030	Medtr4g071010	Pahal.3G300800	PhHAL.3G289300	Seita.3G261300	Sevir.3G267600	Potri.001G024200	Poor
AT2G41950	Bradi1g68970	Medtr7g093640	Pahal.9G541800	PhHAL.9G551900	Seita.9G479100	Sevir.9G482800	Potri.006G194600	Poor
AT2G43540	Bradi5g14480	Medtr2g099440	Pahal.7G203900	PhHAL.7G196000	Seita.7G151600	Sevir.7G160100	Potri.007G134400	Poor
AT2G44760	Bradi5g17407	Medtr8g007155	Pahal.7G240100	PhHAL.7G232800	Seita.2G157600	Sevir.7G197600	Potri.002G138600	Poor
AT2G44870	Bradi3g33890	Medtr4g033475	Pahal.9G378100	PhHAL.9G391100	Seita.9G315400	Sevir.9G321200	Potri.004G030100	Poor
AT2G45860	Bradi3g55960	Medtr8g031040	Pahal.1G454900	PhHAL.1G445100	Seita.1G373500	Sevir.1G380000	Potri.014G082300	Poor
AT2G46915	Bradi1g52170	Medtr2g101420	Pahal.4G357500	PhHAL.4G369400	Seita.4G002800	Sevir.4G003300	Potri.002G183900	Poor
AT3G01060	Bradi2g20110	Medtr6g013750	Pahal.3G219200	PhHAL.3G209100	Seita.3G182400	Sevir.3G186800	Potri.017G090100	Poor
AT3G01360	Bradi1g44710	Medtr7g034135	Pahal.4G271500	PhHAL.4G284100	Seita.4G105700	Sevir.4G105600	Potri.005G122800	Poor
AT3G02220	Bradi2g50670	Medtr6g015855	Pahal.5G149300	PhHAL.5G149600	Seita.5G327400	Sevir.5G331200	Potri.004G116800	Poor
AT3G04020	Bradi1g66580	Medtr7g024560	Pahal.9G513700	PhHAL.9G523700	Seita.3G205200	Sevir.3G210100	Potri.010G205900	Poor
AT3G07150	Bradi2g58835	Medtr8g013040	Pahal.5G042700	PhHAL.5G041600	Seita.5G428600	Sevir.5G434500	Potri.002G244400	Poor
AT3G07210	Bradi2g58750	Medtr7g056243	Pahal.5G043700	PhHAL.5G042500	Seita.5G427600	Sevir.5G433500	Potri.002G245700	Poor
AT3G09050	Bradi2g55200	Medtr4g015010	Pahal.5G086900	PhHAL.5G088600	Seita.5G385100	Sevir.5G390300	Potri.006G096700	Poor
AT3G09860	Bradi1g14990	Medtr1g063360	Pahal.9G170100	PhHAL.9G165000	Seita.9G172800	Sevir.9G171100	Potri.016G092100	Poor
AT3G12870	Bradi1g06840	Medtr8g445730	Pahal.9G065200	PhHAL.9G063700	Seita.9G069100	Sevir.9G068200	Potri.005G096100	Poor
AT3G13677	Bradi1g15530	Medtr7g057740	Pahal.9G177000	PhHAL.9G172600	Seita.9G180600	Sevir.9G179500	Potri.001G406200	Poor
AT3G14430	Bradi3g41042	Medtr3g063970	Pahal.6G274900	PhHAL.6G263000	Seita.6G220600	Sevir.6G227700	Potri.014G105250	Poor
AT3G14900	Bradi5g14610	Medtr5g080700	Pahal.7G206300	PhHAL.7G198200	Seita.7G153600	Sevir.7G161800	Potri.001G390600	Poor
AT3G15900	Bradi3g54540	Medtr2g104040	Pahal.1G436200	PhHAL.1G427200	Seita.1G356200	Sevir.1G362900	Potri.001G202000	Poor
AT3G17930	Bradi2g52720	Medtr8g107430	Pahal.5G120800	PhHAL.5G122800	Seita.1G000200	Sevir.1G000100	Potri.015G036500	Poor
AT3G18510	Bradi1g35905	Medtr7g115600	Pahal.4G081300	PhHAL.4G082200	Seita.4G214600	Sevir.4G224400	Potri.011G140300	Poor
AT3G19800	Bradi5g16200	Medtr4g074590	Pahal.7G227000	PhHAL.7G218800	Seita.7G173300	Sevir.7G182900	Potri.005G094700	Poor
AT3G19810	Bradi3g60658	Medtr8g086630	Pahal.1G460300	PhHAL.1G450100	Seita.1G378300	Sevir.1G385000	Potri.010G170100	Poor
AT3G19900	Bradi3g60517	Medtr4g074210	Pahal.1G459100	PhHAL.1G448900	Seita.1G377200	Sevir.1G383900	Potri.010G169700	Poor
AT3G20260	Bradi3g40550	Medtr4g005350	Pahal.6G268100	PhHAL.6G256500	Seita.6G213200	Sevir.6G220300	Potri.008G004400	Poor
AT3G20680	Bradi2g20790	Medtr2g082660	Pahal.3G225400	PhHAL.3G215000	Seita.3G189700	Sevir.3G194200	Potri.011G132500	Poor
AT3G25805	Bradi5g12490	Medtr5g054910	Pahal.7G179400	PhHAL.7G170400	Seita.7G125800	Sevir.7G133800	Potri.010G127200	Poor
AT3G26670	Bradi3g44530	Medtr6g033100	Pahal.1G248700	PhHAL.1G243100	Seita.1G175200	Sevir.1G178100	Potri.014G139700	Poor
AT3G26990	Bradi2g59297	Medtr7g026740	Pahal.5G035500	PhHAL.5G034400	Seita.5G434900	Sevir.5G440900	Potri.001G325700	Poor
AT3G27050	Bradi4g19220	Medtr7g029105	Pahal.8G172500	PhHAL.8G171600	Seita.8G122000	Sevir.8G128600	Potri.001G329600	Poor
AT3G27520	Bradi3g47660	Medtr6g004420	Pahal.5G450200	PhHAL.5G454700	Seita.5G078900	Sevir.5G077700	Potri.001G343200	Poor
AT3G28700	Bradi2g42180	Medtr4g075200	Pahal.5G262800	PhHAL.5G262700	Seita.5G208800	Sevir.5G215500	Potri.017G077000	Poor
AT3G29280	Bradi1g67680	Medtr6g013815	Pahal.9G526700	PhHAL.9G537300	Seita.9G464400	Sevir.9G467700	Potri.017G090400	Poor
AT3G32930	Bradi1g21770	Medtr3g083310	Pahal.2G442900	PhHAL.2G429800	Seita.2G384000	Sevir.2G394400	Potri.003G216700	Poor
AT3G43540	Bradi4g31070	Medtr1g014730	Pahal.2G275300	PhHAL.2G266100	Seita.2G216200	Sevir.2G225100	Potri.006G217700	Poor
AT3G45050	Bradi1g29215	Medtr4g057845	Pahal.4G001000	PhHAL.4G000700	Seita.4G291900	Sevir.4G304500	Potri.009G008400	Poor
AT3G45890	Bradi5g05170	Medtr5g025160	Pahal.7G085700	PhHAL.7G080500	Seita.7G043400	Sevir.7G048533	Potri.001G193300	Poor
AT3G49890	Bradi1g71090	Medtr4g097030	Pahal.9G564400	PhHAL.9G574400	Seita.9G501600	Sevir.9G506100	Potri.001G172500	Poor
AT3G50380	Bradi4g02910	Medtr8g078970	Pahal.3G482500	PhHAL.3G457000	Seita.3G373600	Sevir.3G390600	Potri.007G034900	Poor
AT3G50845	Bradi1g07080	Medtr5g020120	Pahal.9G068400	PhHAL.9G066000	Seita.9G072100	Sevir.9G071150	Potri.005G123100	Poor
AT3G51010	Bradi2g38140	Medtr8g077440	Pahal.3G103100	PhHAL.3G097400	Seita.3G048000	Sevir.3G048500	Potri.007G018300	Poor
AT3G51610	Bradi2g34480	Medtr7g072680	Pahal.3G133800	PhHAL.3G125300	Seita.3G099300	Sevir.3G099700	Potri.016G134700	Poor
AT3G52070	Bradi1g69740	Medtr4g039540	Pahal.9G552100	PhHAL.9G562500	Seita.9G488900	Sevir.9G492900	Potri.009G059100	Poor
AT3G53630	Bradi1g66340	Medtr7g099970	Pahal.9G511000	PhHAL.9G521200	Seita.9G449700	Sevir.9G453600	Potri.006G082400	Poor
AT3G55760	Bradi4g15010	Medtr1g041275	Pahal.8G218400	PhHAL.8G214900	Seita.8G167700	Sevir.8G177500	Potri.008G159500	Poor
AT3G56290	Bradi2g53620	Medtr3g094080	Pahal.5G109800	PhHAL.5G111000	Seita.5G363500	Sevir.5G369000	Potri.019G056400	Poor
AT3G57320	Bradi1g18740	Medtr1g052270	Pahal.2G477900	PhHAL.2G464900	Seita.2G421000	Sevir.2G433400	Potri.006G046800	Poor
AT3G57440	Bradi1g19265	Medtr0100s0190	Pahal.2G472000	PhHAL.2G459000	Seita.2G415400	Sevir.2G427400	Potri.006G050900	Poor
AT3G57500	Bradi1g11805	Medtr7g091830	Pahal.9G127500	PhHAL.9G124200	Seita.9G129500	Sevir.9G128600	Potri.006G052500	Poor
AT3G58800	Bradi2g49774	Medtr5g091790	Pahal.5G160500	PhHAL.5G160400	Seita.5G317100	Sevir.5G320100	Potri.002G168500	Poor
AT3G59390	Bradi4g20490	Medtr4g067140	Pahal.8G101200	PhHAL.8G101300	Seita.8G104200	Sevir.8G106900	Potri.019G051300	Poor
AT3G59490	Bradi4g35162	Medtr2g098960	Pahal.2G331000	PhHAL.2G320400	Seita.2G272600	Sevir.2G283300	Potri.017G028900	Poor
AT3G59680	Bradi5g14513	Medtr4g087380	Pahal.7G204600	PhHAL.7G196700	Seita.7G152100	Sevir.7G160500	Potri.019G112300	Poor
AT3G60660	Bradi1g27595	Medtr4g026180	Pahal.2G374200	PhHAL.2G363000	Seita.2G315800	Sevir.2G326900	Potri.014G060000	Poor
AT3G60850	Bradi1g68140	Medtr8g036115	Pahal.9G532700	PhHAL.9G543100	Seita.9G469800	Sevir.9G473500	Potri.014G070200	Poor
AT3G61870	Bradi3g02200	Medtr7g117970	Pahal.1G017700	PhHAL.1G016600	Seita.1G107400	Sevir.1G106700	Potri.014G102400	Poor
AT4G01897	Bradi1g15300	Medtr7g109980	Pahal.9G183100	PhHAL.9G178000	Seita.9G186100	Sevir.9G185200	Potri.002G191200	Poor
AT4G01935	Bradi2g08910	Medtr1g086585	Pahal.5G431700	PhHAL.5G436300	Seita.5G060200	Sevir.5G059800	Potri.014G117500	Poor
AT4G01995	Bradi2g38432	Medtr1g086840	Pahal.3G106200	PhHAL.3G100600	Seita.3G050900	Sevir.3G051400	Potri.002G194500	Poor
AT4G02725	Bradi1g11610	Medtr7g095090	Pahal.9G125100	PhHAL.9G121500	Seita.9G126900	Sevir.9G125900	Potri.005G210700	Poor
AT4G02790	Bradi2g24370	Medtr7g094890	Pahal.3G270100	PhHAL.3G259700	Seita.3G232000	Sevir.3G237300	Potri.005G209900	Poor
AT4G03150	Bradi4g05890	Medtr7g107680	Pahal.3G450900	PhHAL.3G424900	Seita.3G346100	Sevir.3G361700	Potri.014G135400	Poor
AT4G08630	Bradi2g36005	Medtr7g114220	Pahal.3G118000	PhHAL.3G111900	Seita.3G038900	Sevir.3G040200	Potri.005G044600	Poor
AT4G13200	Bradi5g15520	Medtr4g017880	Pahal.7G217900	PhHAL.7G209400	Seita.7G163900	Sevir.7G172700	Potri.002G241000	Poor
AT4G13220	Bradi1g29220	Medtr7g059255	Pahal.2G325500	PhHAL.2G314800	Seita.2G267200	Sevir.2G277700	Potri.002G251800	Poor
AT4G17010	Bradi5g10290	Medtr3g086600	Pahal.7G151400	PhHAL.7G143000	Seita.7G100400	Sevir.7G108200	Potri.012G038600	Poor
AT4G17540	Bradi3g33530	Medtr5g013280	Pahal.9G382500	PhHAL.9G395700	Seita.9G319500	Sevir.9G325100	Potri.003G082200	Poor
AT4G18335	Bradi1g39130	Medtr2g019510	Pahal.4G119800	PhHAL.4G120700	Seita.4G174700	Sevir.4G142900	Potri.004G132400	Poor
AT4G18490	Bradi2g50180	Medtr4g087875	Pahal.5G154600	PhHAL.5G155000	Seita.5G322400	Sevir.5G326000	Potri.011G063500	Poor
AT4G19100	Bradi1g74030	Medtr5g027010	Pahal.9G592900	PhHAL.9G602300	Seita.9G528500	Sevir.9G533100	Potri.001G132001	Poor
AT4G19390	Bradi1g34830	Medtr5g025750	Pahal.4G019100	PhHAL.4G018300	Seita.4G275500	Sevir.4G287300	Potri.004G234600	Poor
AT4G21720	Bradi1g13600	Medtr4g088930	Pahal.7G340500	PhHAL.7G334300	Seita.3G013200	Sevir.3G014500	Potri.004G041700	Poor
AT4G22370	Bradi3g39771	Medtr2g025760	Pahal.6G256200	PhHAL.6G244800	Seita.6G202600	Sevir.6G209700	Potri.016G013200	Poor
AT4G23493	Bradi5g19142	Medtr5g010040	Pahal.7G263600	PhHAL.7G255400	Seita.7G209100	Sevir.7G220900	Potri.003G131550	Poor
AT4G24090	Bradi4g35850	Medtr3g005290	Pahal.2G340200	PhHAL.2G330000	Seita.2G283400	Sevir.2G293500	Potri.001G084500	Poor
AT4G24910	Bradi4g19230	Medtr4g102900	Pahal.8G171600	PhHAL.8G170300	Seita.8G122200	Sevir.8G129000	Potri.015G096900	Poor
AT4G25190	Bradi3g33070	Medtr3g408360	Pahal.9G389900	PhHAL.9G405400	Seita.9G327600	Sevir.9G333600	Potri.001G126000	Poor
AT4G26240	Bradi2g41250	Medtr8g101990	Pahal.5G279800	PhHAL.5G276800	Seita.5G201700	Sevir.5G203400	Potri.006G153800	Poor
AT4G26410	Bradi1g63730	Medtr4g083250	Pahal.9G482000	PhHAL.9G492400	Seita.9G419500	Sevir.9G423400	Potri.001G001300	Poor
AT4G27380	Bradi1g24740	Medtr2g080990	Pahal.2G410400	PhHAL.2G398000	Seita.2G353100	Sevir.2G363900	Potri.001G406900	Poor
AT4G27390	Bradi2g20600	Medtr2g080290	Pahal.3G223700	PhHAL.3G213300	Seita.3G187900	Sevir.3G192600	Potri.001G405800	Poor
AT4G30845	Bradi1g70380	Medtr4g130250	Pahal.9G558100	PhHAL.9G568300	Seita.9G494900	Sevir.9G499000	Potri.006G180200	Poor
AT4G31830	Bradi4g08620	Medtr1g014110	Pahal.2G166900	PhHAL.2G159400	Seita.7G286100	Sevir.7G300200	Potri.018G018300	Poor
AT4G33630	Bradi3g29270	Medtr4g093590	Pahal.9G214900	PhHAL.9G206400	Seita.9G215700	Sevir.9G214500	Potri.017G043100	Poor
AT4G36440	Bradi2g09637	Medtr8g076840	Pahal.5G422500	PhHAL.5G424800	Seita.5G053400	Sevir.5G052700	Potri.007G019400	Poor
AT4G37020	Bradi3g23267	Medtr5g017490	Pahal.9G267300	PhHAL.9G301400	Seita.9G249600	Sevir.9G252300	Potri.007G043200	Poor
AT4G37090	Bradi3g06280	Medtr5g018550	Pahal.1G065200	PhHAL.1G063400	Seita.1G058600	Sevir.1G058000	Potri.007G034600	Poor
AT4G37920	Bradi3g18120	Medtr5g030900	Pahal.1G011900	PhHAL.1G011000	Seita.9G083900	Sevir.9G082100	Potri.007G000400	Poor
AT5G01510	Bradi2g02740	Medtr7g068310	Pahal.5G468800	PhHAL.5G472900	Seita.5G097200	Sevir.5G095300	Potri.006G099700	Poor
AT5G02160	Bradi2g39200	Medtr7g062470	Pahal.3G090000	PhHAL.3G085000	Seita.3G066700	Sevir.3G067600	Potri.006G087701	Poor
AT5G04520	Bradi1g61771	Medtr3g091130	Pahal.9G456800	PhHAL.9G467900	Seita.9G396200	Sevir.9G399000	Potri.010G233000	Poor
AT5G05220	Bradi1g63260	Medtr5g067740	Pahal.9G476500	PhHAL.9G486700	Seita.9G413800	Sevir.9G418000	Potri.013G090200	Poor
AT5G06970	Bradi1g20630	Medtr8g040190	Pahal.2G333600	PhHAL.2G323400	Seita.2G276600	Sevir.2G286700	Potri.001G030100	Poor
AT5G07380	Bradi2g03487	Medtr8g095540	Pahal.5G439900	PhHAL.5G444700	Seita.5G068800	Sevir.5G067700	Potri.015G109700	Poor
AT5G07950	Bradi1g70090	Medtr4g109400	Pahal.9G555600	PhHAL.9G565700	Seita.9G492200	Sevir.9G496100	Potri.018G051500	Poor
AT5G08050	Bradi4g03820	Medtr3g026020	Pahal.3G472400	PhHAL.3G446900	Seita.3G324600	Sevir.3G342000	Potri.015G058600	Poor
AT5G08060	Bradi2g50698	Medtr4g109650	Pahal.5G149000	PhHAL.5G149300	Seita.5G327700	Sevir.5G331500	Potri.004G123700	Poor
AT5G08540	Bradi5g16350	Medtr1g039490	Pahal.7G228500	PhHAL.7G220400	Seita.7G175500	Sevir.7G184900	Potri.010G254800	Poor
AT5G09995	Bradi1g45311	Medtr3g094780	Pahal.4G262400	PhHAL.4G275100	Seita.4G096200	Sevir.4G095700	Potri.007G081800	Poor
AT5G10150	Bradi1g71710	Medtr8g091300	Pahal.9G572200	PhHAL.9G581700	Seita.9G509000	Sevir.9G513300	Potri.005G078300	Poor
AT5G10320	Bradi5g11941	Medtr3g087010	Pahal.7G172000	PhHAL.7G163100	Seita.7G118700	Sevir.7G126900	Potri.005G073600	Poor
AT5G11280	Bradi2g40990	Medtr3g107550	Pahal.5G285800	PhHAL.5G282600	Seita.5G195500	Sevir.5G197800	Potri.006G251600	Poor
AT5G11840	Bradi2g18310	Medtr1g016360	Pahal.3G198100	PhHAL.3G188000	Seita.3G164100	Sevir.3G167700	Potri.006G229600	Poor
AT5G13720	Bradi1g19250	Medtr4g068770	Pahal.2G472300	PhHAL.2G459400	Seita.2G415600	Sevir.2G427600	Potri.009G057300	Poor
AT5G14410	Bradi2g60306	Medtr7g033080	Pahal.5G025100	PhHAL.5G023700	Seita.5G446700	Sevir.5G453100	Potri.001G342100	Poor
AT5G15802	Bradi1g59990	Medtr6g015965	Pahal.9G430900	PhHAL.9G443300	Seita.9G366500	Sevir.9G372200	Potri.017G099600	Poor
AT5G16160	Bradi2g46970	Medtr6g018800	Pahal.5G200200	PhHAL.5G199700	Seita.5G277000	Sevir.5G279800	Potri.017G116500	Poor
AT5G17640	Bradi3g16100	Medtr8g009770	Pahal.6G044700	PhHAL.6G045400	Seita.6G049700	Sevir.6G047100	Potri.013G071000	Poor
AT5G18540	Bradi1g18595	Medtr2g437470	Pahal.2G484800	PhHAL.2G471700	Seita.2G427200	Sevir.2G437900	Potri.008G216700	Poor
AT5G19151	Bradi2g18868	Medtr2g022540	Pahal.3G202500	PhHAL.3G192100	Seita.3G167800	Sevir.3G172000	Potri.008G203800	Poor
AT5G19540	Bradi3g34780	Medtr6g088460	Pahal.6G181600	PhHAL.6G174000	Seita.6G133800	Sevir.6G096000	Potri.018G080900	Poor
AT5G20935	Bradi1g56730	Medtr3g079820	Pahal.9G485500	PhHAL.9G496000	Seita.9G422600	Sevir.9G426800	Potri.009G155300	Poor
AT5G22340	Bradi1g63850	Medtr4g052500	Pahal.9G483600	PhHAL.9G494100	Seita.9G421100	Sevir.9G425200	Potri.009G160500	Poor
AT5G22875	Bradi5g00560	Medtr4g057190	Pahal.7G027900	PhHAL.7G029700	Seita.7G019700	Sevir.7G002900	Potri.004G217300	Poor
AT5G23390	Bradi3g49747	Medtr1g115260	Pahal.1G322400	PhHAL.1G314300	Seita.1G247600	Sevir.1G251900	Potri.008G003000	Poor
AT5G24460	Bradi1g34950	Medtr3g092810	Pahal.4G017400	PhHAL.4G016700	Seita.4G277100	Sevir.4G288900	Potri.015G002500	Poor
AT5G24740	Bradi3g13757	Medtr2g007250	Pahal.6G014700	PhHAL.6G015200	Seita.6G085500	Sevir.6G085000	Potri.001G455600	Poor
AT5G26850	Bradi1g64420	Medtr1g084090	Pahal.9G490700	PhHAL.9G501200	Seita.9G428700	Sevir.9G432900	Potri.013G008500	Poor
AT5G27560	Bradi1g51020	Medtr1g082900	Pahal.4G328400	PhHAL.4G340000	Seita.4G034000	Sevir.4G032900	Potri.013G020800	Poor
AT5G37480	Bradi1g08627	Medtr6g027600	Pahal.9G088200	PhHAL.9G085600	Seita.9G092300	Sevir.9G090700	Potri.013G065200	Poor
AT5G38060	Bradi3g21740	Medtr7g082970	Pahal.6G168700	PhHAL.6G163300	Seita.6G125300	Sevir.6G135200	Potri.017G122500	Poor
AT5G39960	Bradi2g07437	Medtr4g134500	Pahal.5G528300	PhHAL.5G533800	Seita.5G014700	Sevir.5G013400	Potri.004G230600	Poor
AT5G40960	Bradi2g54990	Medtr7g028945	Pahal.5G089900	PhHAL.5G091400	Seita.5G382000	Sevir.5G387300	Potri.017G064400	Poor
AT5G42765	Bradi1g07133	Medtr3g111850	Pahal.9G069100	PhHAL.9G066700	Seita.9G072700	Sevir.9G071600	Potri.014G196800	Poor
AT5G43050	Bradi5g14070	Medtr3g061530	Pahal.7G198500	PhHAL.7G190600	Seita.7G145800	Sevir.7G154200	Potri.012G134700	Poor
AT5G44150	Bradi2g16537	Medtr4g079100	Pahal.3G180600	PhHAL.3G170600	Seita.3G146400	Sevir.3G148600	Potri.017G017200	Poor
AT5G44650	Bradi2g52400	Medtr8g070680	Pahal.5G125400	PhHAL.5G127300	Seita.5G348300	Sevir.5G353200	Potri.001G074200	Poor
AT5G45310	Bradi2g61490	Medtr5g025800	Pahal.5G010800	PhHAL.5G009900	Seita.5G461700	Sevir.5G468200	Potri.004G234300	Poor
AT5G45660	Bradi2g48750	Medtr2g018105	Pahal.5G173900	PhHAL.5G173700	Seita.5G304000	Sevir.5G306900	Potri.011G076600	Poor
AT5G47090	Bradi1g51340	Medtr4g099190	Pahal.4G333600	PhHAL.4G344600	Seita.4G028100	Sevir.4G027100	Potri.001G149800	Poor
AT5G47570	Bradi3g32900	Medtr4g101140	Pahal.9G393100	PhHAL.9G407500	Seita.9G330200	Sevir.9G335700	Potri.001G122200	Poor
AT5G48310	Bradi3g07260	Medtr5g098710	Pahal.1G075100	PhHAL.1G072900	Seita.1G047100	Sevir.1G046800	Potri.014G172000	Poor
AT5G48340	Bradi2g57597	Medtr8g071270	Pahal.5G057800	PhHAL.5G057500	Seita.5G413700	Sevir.5G419000	Potri.014G174300	Poor
AT5G48470	Bradi4g19560	Medtr1g007490	Pahal.7G322400	PhHAL.7G314500	Seita.3G023600	Sevir.3G024300	Potri.002G251400	Poor
AT5G48830	Bradi4g12940	Medtr7g058760	Pahal.1G245400	PhHAL.1G240400	Seita.1G172400	Sevir.1G175100	Potri.002G241200	Poor
AT5G51200	Bradi3g07490	Medtr7g099880	Pahal.1G079100	PhHAL.1G077200	Seita.1G044300	Sevir.1G043800	Potri.006G119600	Poor
AT5G51510	Bradi3g30780	Medtr3g075310	Pahal.9G193200	PhHAL.9G188600	Seita.9G196900	Sevir.9G196100	Potri.012G127100	Poor
AT5G52780	Bradi3g31960	Medtr6g051780	Pahal.9G404800	PhHAL.9G419100	Seita.9G344400	Sevir.9G349200	Potri.004G072900	Poor
AT5G52950	Bradi2g07284	Medtr8g058270	Pahal.5G526100	PhHAL.5G531500	Seita.5G017300	Sevir.5G015900	Potri.012G033800	Poor
AT5G53800	Bradi5g16520	Medtr2g079460	Pahal.7G230400	PhHAL.7G222500	Seita.7G177700	Sevir.7G187200	Potri.011G121000	Poor
AT5G55640	Bradi1g15180	Medtr5g095700	Pahal.9G173100	PhHAL.9G168600	Seita.9G176500	Sevir.9G175100	Potri.001G367200	Poor
AT5G56850	Bradi2g14391	Medtr2g038710	Pahal.3G154300	PhHAL.3G146200	Seita.3G121800	Sevir.3G124000	Potri.006G151100	Poor
AT5G57345	Bradi1g33720	Medtr4g127690	Pahal.4G030600	PhHAL.4G031200	Seita.4G247800	Sevir.4G260300	Potri.006G165800	Poor
AT5G58250	Bradi1g63490	Medtr3g062920	Pahal.9G478700	PhHAL.9G488900	Seita.9G415900	Sevir.9G420000	Potri.013G161000	Poor
AT5G58960	Bradi1g03392	Medtr3g462150	Pahal.9G026700	PhHAL.9G025500	Seita.9G028700	Sevir.9G028100	Potri.009G041000	Poor
AT5G60720	Bradi1g00710	Medtr4g058015	Pahal.9G002400	PhHAL.9G002200	Seita.9G002400	Sevir.9G002700	Potri.009G009500	Poor
AT5G62140	Bradi3g51640	Medtr6g465290	Pahal.1G346400	PhHAL.1G339300	Seita.1G271100	Sevir.1G275800	Potri.012G134500	Poor
AT5G63040	Bradi2g47650	Medtr3g077500	Pahal.5G190200	PhHAL.5G190300	Seita.5G287100	Sevir.5G290100	Potri.012G088700	Poor
AT5G63150	Bradi4g38220	Medtr1g093790	Pahal.2G127100	PhHAL.2G120900	Seita.2G130400	Sevir.2G135400	Potri.012G090700	Poor
AT5G63540	Bradi5g08320	Medtr8g096570	Pahal.7G126700	PhHAL.7G117800	Seita.7G076200	Sevir.7G082700	Potri.015G100200	Poor
AT5G65540	Bradi1g05070	Medtr5g031750	Pahal.9G046700	PhHAL.9G045500	Seita.9G050100	Sevir.9G049400	Potri.007G011800	Poor
AT5G66005	Bradi1g76380	Medtr5g024200	Pahal.9G618400	PhHAL.9G627500	Seita.9G553400	Sevir.9G557700	Potri.005G101501	Poor
AT5G66090	Bradi4g36690	Medtr8g075110	Pahal.2G350000	PhHAL.2G339600	Seita.2G292100	Sevir.2G303300	Potri.005G109100	Poor
AT5G67370	Bradi1g15830	Medtr5g016100	Pahal.9G418900	PhHAL.9G432100	Seita.9G357000	Sevir.9G362900	Potri.007G052500	Poor
AT5G67620	Bradi1g71210	Medtr4g097220	Pahal.9G565500	PhHAL.9G575500	Seita.9G502900	Sevir.9G507200	Potri.007G005600	Poor
