## Supplemental Data 6 for "JGI Plant Gene Atlas: An updateable transcriptome resource to improve structural annotations and functional gene descriptions across the plant kingdom"

### Sheet: Supplementary Data 6
Supplementary Data 6: Percentage of genes commonly expressed in multiple tissues and numbers of genes expressed (FPKM > 1) in individual tissues.

### Sheet: Percentage.tissue_commExpressed
Percentage of genes commonly expressed (FPKM >1) in multiple tissues.
Organism	percentage.commonlyExpressed_in_tissues
Athaliana	61.8
Bdistachyon	38.6
Egrandis	44.8
Gmax	42.1
Kfedtschenkoi	67.9
Mtruncatula	27.9
Phallii	43.6
PhalliiHAL	45.4
Ppatens	42
Ptrichocarpa	46.1
Pvirgatum	27.4
Sbicolor	30.2
SbicolorRio	49.9
Sitalica	35
Sviridis	32.1
Lalbus	64.6

### Sheet: tissue_nExpressedGenes
Numbers of genes expressed (FPKM > 1) in individual tissues.
Organism.version	tissue	nExpressed_genes
Athaliana.TAIR10	leaf	18164
Athaliana.TAIR10	root	18903
Bdistachyon.v3.1	flag_leaf	16645
Bdistachyon.v3.1	flower	18668
Bdistachyon.v3.1	leaf_gradient_cm1	16524
Bdistachyon.v3.1	leaf_gradient_cm2	16049
Bdistachyon.v3.1	leaf_gradient_cm3	16092
Bdistachyon.v3.1	leaf_gradient_cm4	16194
Bdistachyon.v3.1	leaf_gradient_cm5	16848
Bdistachyon.v3.1	leaf_mature	16626
Bdistachyon.v3.1	leaf_young	16596
Bdistachyon.v3.1	root	19518
Bdistachyon.v3.1	shoot	23594
Bdistachyon.v3.1	stem	20173
Bdistachyon.v3.1	stem_base	18834
Bdistachyon.v3.1	stem_tip	18582
Egrandis.v2.0	leaf	20152
Egrandis.v2.0	stem	17999
Gmax.Wm82.a4.v1	flower	34641
Gmax.Wm82.a4.v1	lateral_root	29434
Gmax.Wm82.a4.v1	leaf	36750
Gmax.Wm82.a4.v1	nodules	32520
Gmax.Wm82.a4.v1	root	35173
Gmax.Wm82.a4.v1	root_tip	27602
Gmax.Wm82.a4.v1	seed	35179
Gmax.Wm82.a4.v1	shoot_tip	32929
Gmax.Wm82.a4.v1	stem	30557
Kfedtschenkoi.v1.1	leaf_mature	23625
Kfedtschenkoi.v1.1	leaf_week4	23459
Kfedtschenkoi.v1.1	root	23284
Mtruncatula.Mt4.0v1	leaf	19265
Mtruncatula.Mt4.0v1	nodules	17870
Mtruncatula.Mt4.0v1	root	19721
Phallii.v3.1	leaf	17740
Phallii.v3.1	panicle	18568
Phallii.v3.1	root	20935
PhalliiHAL.v2.1	leaf	18428
PhalliiHAL.v2.1	panicle	18710
PhalliiHAL.v2.1	root	20437
Ppatens.v3.3	protonema	20553
Ppatens.v3.3	gametophores_a	20279
Ppatens.v3.3	gametophores_a_ad	18252
Ppatens.v3.3	gametophores_a_juv	17630
Ppatens.v3.3	gametophores	20795
Ppatens.v3.3	leaflet	16491
Ppatens.v3.3	protoplast_p	16664
Ppatens.v3.3	spores	18227
Ppatens.v3.3	sporophyte_b	16785
Ppatens.v3.3	sporophyte_g	18381
Ptrichocarpa.v4.1	BESC423	21999
Ptrichocarpa.v4.1	BESC443	22017
Ptrichocarpa.v4.1	BESC842	22356
Ptrichocarpa.v4.1	GW9592	22904
Ptrichocarpa.v4.1	GW9840	23086
Ptrichocarpa.v4.1	GW9911	22871
Ptrichocarpa.v4.1	apical_bud	21487
Ptrichocarpa.v4.1	early_dormant_bud	22159
Ptrichocarpa.v4.1	fully_open_bud	21666
Ptrichocarpa.v4.1	late_dormant_bud	20460
Ptrichocarpa.v4.1	leaf	25452
Ptrichocarpa.v4.1	leaf_ffe	22309
Ptrichocarpa.v4.1	leaf_immature	22358
Ptrichocarpa.v4.1	leaf_young	22203
Ptrichocarpa.v4.1	predormant_bud_II	21930
Ptrichocarpa.v4.1	predormant_bud_I	22357
Ptrichocarpa.v4.1	root	26547
Ptrichocarpa.v4.1	root_tip	22425
Ptrichocarpa.v4.1	stem	25813
Ptrichocarpa.v4.1	stem_inode	22758
Ptrichocarpa.v4.1	stem_node	23374
Ptrichocarpa.v4.1	swelling_bud	22194
Pvirgatum.v5.1	inflorescence	33292
Pvirgatum.v5.1	base	38658
Pvirgatum.v5.1	tip	38335
Pvirgatum.v5.1	leaf	36927
Pvirgatum.v5.1	pool_leaf_blade	29300
Pvirgatum.v5.1	pool_leaf_sheath	30574
Pvirgatum.v5.1	pool_nodes	31159
Pvirgatum.v5.1	pool_whole_crown	31318
Pvirgatum.v5.1	root	46830
Pvirgatum.v5.1	stem	37132
Pvirgatum.v5.1	vascular_bundle_IN3	31672
Pvirgatum.v5.1	whole_floret	39477
Pvirgatum.v5.1	whole_germ_seed	32600
Pvirgatum.v5.1	whole_root	34855
Pvirgatum.v5.1	whole_root_system	30770
Pvirgatum.v5.1	whole_shoot	33338
Sbicolor.v3.1.1	elongating_internode	20478
Sbicolor.v3.1.1	internode	23047
Sbicolor.v3.1.1	growing_internode	19871
Sbicolor.v3.1.1	elongating_internode1	17650
Sbicolor.v3.1.1	elongating_internode2	17769
Sbicolor.v3.1.1	internode2	19331
Sbicolor.v3.1.1	internode5	18458
Sbicolor.v3.1.1	internode6	17590
Sbicolor.v3.1.1	internode8	18514
Sbicolor.v3.1.1	internode9	17415
Sbicolor.v3.1.1	leaf	22693
Sbicolor.v3.1.1	lower_internode	16813
Sbicolor.v3.1.1	middle_internode	17370
Sbicolor.v3.1.1	sheath	20508
Sbicolor.v3.1.1	growing_internode_upper	16903
Sbicolor.v3.1.1	internode_mature	16974
Sbicolor.v3.1.1	leaf_blade	16046
Sbicolor.v3.1.1	leaf_flag_1_internode	17334
Sbicolor.v3.1.1	leaf_lower	20610
Sbicolor.v3.1.1	leaf_lower_growing	18790
Sbicolor.v3.1.1	leaf_lower_whorl	17332
Sbicolor.v3.1.1	leaf_middle_whorl	16954
Sbicolor.v3.1.1	leaf_sheath_growing	19110
Sbicolor.v3.1.1	leaf_upper	18583
Sbicolor.v3.1.1	leaf_upper_growing	17502
Sbicolor.v3.1.1	leaf_upper_whorl	16257
Sbicolor.v3.1.1	panicle	20423
Sbicolor.v3.1.1	panicle_lower	18432
Sbicolor.v3.1.1	panicle_upper	18216
Sbicolor.v3.1.1	peduncle	16134
Sbicolor.v3.1.1	root	20957
Sbicolor.v3.1.1	root_bottom	19591
Sbicolor.v3.1.1	root_middle	17948
Sbicolor.v3.1.1	root_top	19184
Sbicolor.v3.1.1	seed_dry	15645
Sbicolor.v3.1.1	seed_imbibed	16878
Sbicolor.v3.1.1	shoot	19033
Sbicolor.v3.1.1	stem_1cm	17269
Sbicolor.v3.1.1	stem_2mm	17563
Sbicolor.v3.1.1	stem_mid_internode	17313
SbicolorRio.v2.1	floral	21549
SbicolorRio.v2.1	internode	23027
SbicolorRio.v2.1	leaf	23762
SbicolorRio.v2.1	meristem	21357
SbicolorRio.v2.1	seed	21495
Sitalica.v2.2	etiolated_seedling_5d	19782
Sitalica.v2.2	germ_shoot_6d	18527
Sitalica.v2.2	leaf_1_2wk	16848
Sitalica.v2.2	leaf_2_2wk	16608
Sitalica.v2.2	leaf_3_2wk	15773
Sitalica.v2.2	leaf_4	18495
Sitalica.v2.2	leaf_4_2wk	16273
Sitalica.v2.2	leaf_5_2wk	16557
Sitalica.v2.2	leaf_6_2wk	17769
Sitalica.v2.2	panicle_stage_1	18421
Sitalica.v2.2	panicle_stage_2	18242
Sitalica.v2.2	root	20391
Sitalica.v2.2	root_10d	18255
Sitalica.v2.2	shoot_1wk	18060
Sitalica.v2.2	tiller	18591
Sitalica.v2.2	total_aerial	20328
Sviridis.v2.1	germ_shoot_6d	18215
Sviridis.v2.1	leaf_1_2wk	17843
Sviridis.v2.1	leaf_2_2wk	16436
Sviridis.v2.1	leaf_3_2wk	16607
Sviridis.v2.1	leaf_4	18865
Sviridis.v2.1	leaf_4_2wk	16314
Sviridis.v2.1	leaf_5_2wk	16505
Sviridis.v2.1	leaf_6_2wk	17463
Sviridis.v2.1	panicle_3wk	18526
Sviridis.v2.1	root	20620
Sviridis.v2.1	root_10d	17931
Sviridis.v2.1	shoot_1wk	17556
Sviridis.v2.1	tiller	19911
Sviridis.v2.1	tiller_1_2wk	17482
Sviridis.v2.1	tiller_2_2wk	18041
Sviridis.v2.1	total_aerial	19889
Lalbus.v1.1	cluster_root	26835
Lalbus.v1.1	lateral_root	25089
