## Supplemental Data 9 for "JGI Plant Gene Atlas: An updateable transcriptome resource to improve structural annotations and functional gene descriptions across the plant kingdom"

### Sheet: Suppl.Data.9
Supplementary Data 9: Gene Ontology (biological processes) enrichments in gene sets with strong expression proclivity towards selected tissues/conditions in Glycine max, Physcomitrium patens and Sphagnum angustifolium.

### Sheet: Gmax.seed
GO.ID	Term	Annotated	Significant	Expected	p.value
GO:0019915	lipid storage	32	13	0.8	3.3e-11
GO:2000692	negative regulation of seed maturation	7	5	0.18	2e-07
GO:0010262	somatic embryogenesis	22	7	0.55	7.4e-07
GO:0035670	plant-type ovary development	144	14	3.61	2.2e-06
GO:0010187	negative regulation of seed germination	77	11	1.93	3.4e-06
GO:0009737	response to abscisic acid	1550	74	38.82	1.8e-05
GO:0071456	cellular response to hypoxia	593	34	14.85	4e-05
GO:0048462	carpel formation	9	4	0.23	4.5e-05
GO:0010047	fruit dehiscence	40	7	1	5.5e-05
GO:0009845	seed germination	444	34	11.12	5.5e-05
GO:0050826	response to freezing	69	9	1.73	5.5e-05
GO:0060867	fruit abscission	4	3	0.1	6.1e-05
GO:0009938	negative regulation of gibberellic acid mediated signaling pathway	42	7	1.05	7.6e-05
GO:0042773	ATP synthesis coupled electron transport	61	8	1.53	0.00014
GO:0048830	adventitious root development	21	5	0.53	0.00014
GO:2000039	regulation of trichome morphogenesis	5	3	0.13	0.00015
GO:0009747	hexokinase-dependent signaling	5	3	0.13	0.00015
GO:0033619	membrane protein proteolysis	5	3	0.13	0.00015
GO:0010226	response to lithium ion	12	4	0.3	0.00016
GO:0010231	maintenance of seed dormancy	12	4	0.3	0.00016
GO:0051259	protein complex oligomerization	87	9	2.18	0.00033
GO:0080155	regulation of double fertilization forming a zygote and endosperm	15	4	0.38	0.00043
GO:0042542	response to hydrogen peroxide	114	10	2.86	0.0006
GO:0006649	phospholipid transfer to membrane	2	2	0.05	0.00063
GO:2001280	positive regulation of unsaturated fatty acid biosynthetic process	2	2	0.05	0.00063
GO:0055114	oxidation-reduction process	2872	115	71.94	0.00081
GO:0009769	photosynthesis, light harvesting in photosystem II	18	4	0.45	0.0009
GO:0031930	mitochondria-nucleus signaling pathway	18	4	0.45	0.0009
GO:0071215	cellular response to abscisic acid stimulus	620	29	15.53	0.00112
GO:0010023	proanthocyanidin biosynthetic process	19	4	0.48	0.00112
GO:0034620	cellular response to unfolded protein	49	6	1.23	0.00136
GO:0006624	vacuolar protein processing	10	3	0.25	0.00165
GO:0010114	response to red light	177	12	4.43	0.00178
GO:0042183	formate catabolic process	3	2	0.08	0.00185
GO:0043419	urea catabolic process	3	2	0.08	0.00185
GO:0006176	dATP biosynthetic process from ADP	3	2	0.08	0.00185
GO:0009828	plant-type cell wall loosening	90	8	2.25	0.00191
GO:0048577	negative regulation of short-day photoperiodism, flowering	11	3	0.28	0.00222
GO:0060862	negative regulation of floral organ abscission	11	3	0.28	0.00222
GO:0006979	response to oxidative stress	1049	48	26.28	0.00237
GO:0009816	defense response to bacterium, incompatible interaction	161	11	4.03	0.00255
GO:0042026	protein refolding	40	5	1	0.0031
GO:0010116	positive regulation of abscisic acid biosynthetic process	25	4	0.63	0.00325
GO:0045944	positive regulation of transcription by RNA polymerase II	269	15	6.74	0.00348
GO:0006869	lipid transport	272	17	6.81	0.00354
GO:0010896	regulation of triglyceride catabolic process	4	2	0.1	0.00364
GO:0019593	mannitol biosynthetic process	4	2	0.1	0.00364
GO:0140042	lipid droplet formation	4	2	0.1	0.00364
GO:0048235	pollen sperm cell differentiation	80	7	2	0.00394
GO:0009652	thigmotropism	14	3	0.35	0.00464
GO:0009970	cellular response to sulfate starvation	14	3	0.35	0.00464
GO:0045596	negative regulation of cell differentiation	29	4	0.73	0.00564
GO:0006863	purine nucleobase transport	29	4	0.73	0.00564
GO:0009651	response to salt stress	1240	46	31.06	0.00572
GO:0045037	protein import into chloroplast stroma	65	6	1.63	0.00573
GO:0045487	gibberellin catabolic process	30	4	0.75	0.00638
GO:0052544	defense response by callose deposition in cell wall	48	5	1.2	0.00686
GO:0009269	response to desiccation	49	5	1.23	0.00748
GO:0019761	glucosinolate biosynthetic process	50	7	1.25	0.00798
GO:0010286	heat acclimation	114	8	2.86	0.00807
GO:0009831	plant-type cell wall modification involved in multidimensional cell growth	17	3	0.43	0.00819
GO:2000143	negative regulation of DNA-templated transcription, initiation	6	2	0.15	0.00879
GO:0010353	response to trehalose	6	2	0.15	0.00879
GO:1900039	positive regulation of cellular response to hypoxia	6	2	0.15	0.00879
GO:0060774	auxin mediated signaling pathway involved in phyllotactic patterning	6	2	0.15	0.00879
GO:0009405	pathogenesis	6	2	0.15	0.00879
GO:0055089	fatty acid homeostasis	6	2	0.15	0.00879
GO:0040019	positive regulation of embryonic development	6	2	0.15	0.00879
GO:0032355	response to estradiol	6	2	0.15	0.00879
GO:0006471	protein ADP-ribosylation	6	2	0.15	0.00879
GO:0015770	sucrose transport	51	5	1.28	0.00885
GO:0001709	cell fate determination	34	4	0.85	0.00999
GO:0009685	gibberellin metabolic process	105	10	2.63	0.01115
GO:0010373	negative regulation of gibberellin biosynthetic process	7	2	0.18	0.01211
GO:0045691	regulation of embryo sac central cell differentiation	7	2	0.18	0.01211
GO:0043610	regulation of carbohydrate utilization	7	2	0.18	0.01211
GO:0010151	chloroplast elongation	7	2	0.18	0.01211
GO:0009758	carbohydrate utilization	7	2	0.18	0.01211
GO:0009563	synergid differentiation	7	2	0.18	0.01211
GO:0009686	gibberellin biosynthetic process	101	7	2.53	0.01366
GO:0050821	protein stabilization	38	4	0.95	0.0147
GO:0042631	cellular response to water deprivation	103	7	2.58	0.01508
GO:0060772	leaf phyllotactic patterning	8	2	0.2	0.01587
GO:0051085	chaperone cofactor-dependent protein refolding	39	4	0.98	0.01606
GO:0016102	diterpenoid biosynthetic process	105	7	2.63	0.01661
GO:0016101	diterpenoid metabolic process	112	10	2.81	0.01678
GO:0006004	fucose metabolic process	22	3	0.55	0.01692
GO:0019856	pyrimidine nucleobase biosynthetic process	22	3	0.55	0.01692
GO:0061077	chaperone-mediated protein folding	82	6	2.05	0.01703
GO:0009813	flavonoid biosynthetic process	212	11	5.31	0.01852
GO:0019058	viral life cycle	23	3	0.58	0.0191
GO:0040009	regulation of growth rate	9	2	0.23	0.02007
GO:0010582	floral meristem determinacy	64	5	1.6	0.02208
GO:0046274	lignin catabolic process	65	5	1.63	0.02344
GO:0009684	indoleacetic acid biosynthetic process	25	3	0.63	0.02391
GO:0010470	regulation of gastrulation	10	2	0.25	0.02468
GO:0010412	mannan metabolic process	10	2	0.25	0.02468
GO:0009061	anaerobic respiration	10	2	0.25	0.02468
GO:0046622	positive regulation of organ growth	10	2	0.25	0.02468
GO:0043279	response to alkaloid	10	2	0.25	0.02468
GO:0031000	response to caffeine	10	2	0.25	0.02468
GO:0018974	2,4,6-trinitrotoluene metabolic process	1	1	0.03	0.02505
GO:0046256	2,4,6-trinitrotoluene catabolic process	1	1	0.03	0.02505
GO:0010222	stem vascular tissue pattern formation	26	3	0.65	0.02653
GO:0009199	ribonucleoside triphosphate metabolic process	68	5	1.7	0.02785
GO:0009201	ribonucleoside triphosphate biosynthetic process	68	5	1.7	0.02785
GO:0071229	cellular response to acid chemical	118	7	2.96	0.02926
GO:0010405	arabinogalactan protein metabolic process	27	3	0.68	0.02931
GO:0010325	raffinose family oligosaccharide biosynthetic process	11	2	0.28	0.02967
GO:0097502	mannosylation	11	2	0.28	0.02967
GO:0006750	glutathione biosynthetic process	11	2	0.28	0.02967
GO:0008284	positive regulation of cell population proliferation	47	4	1.18	0.02981
GO:0015985	energy coupled proton transport, down electrochemical gradient	47	4	1.18	0.02981
GO:0015986	ATP synthesis coupled proton transport	47	4	1.18	0.02981
GO:0080167	response to karrikin	347	15	8.69	0.02988
GO:0009683	indoleacetic acid metabolic process	28	3	0.7	0.03223
GO:0033206	meiotic cytokinesis	28	3	0.7	0.03223
GO:0080175	phragmoplast microtubule organization	12	2	0.3	0.03502
GO:0010453	regulation of cell fate commitment	29	3	0.73	0.0353
GO:0030397	membrane disassembly	29	3	0.73	0.0353
GO:0006914	autophagy	125	7	3.13	0.03822
GO:0061919	process utilizing autophagic mechanism	125	7	3.13	0.03822
GO:0000162	tryptophan biosynthetic process	30	3	0.75	0.03851
GO:0019646	aerobic electron transport chain	13	2	0.33	0.04072
GO:2000082	regulation of L-ascorbic acid biosynthetic process	13	2	0.33	0.04072
GO:0051761	sesquiterpene metabolic process	13	2	0.33	0.04072
GO:0051762	sesquiterpene biosynthetic process	13	2	0.33	0.04072
GO:0090708	specification of plant organ axis polarity	13	2	0.33	0.04072
GO:0010769	regulation of cell morphogenesis involved in differentiation	81	8	2.03	0.0416
GO:0080092	regulation of pollen tube growth	76	5	1.9	0.04205
GO:0046034	ATP metabolic process	248	17	6.21	0.04514
GO:1990019	protein storage vacuole organization	14	2	0.35	0.04673
GO:0042908	xenobiotic transport	14	2	0.35	0.04673
GO:0000914	phragmoplast assembly	14	2	0.35	0.04673
GO:1902326	positive regulation of chlorophyll biosynthetic process	14	2	0.35	0.04673
GO:0009625	response to insect	105	6	2.63	0.04877
GO:0071472	cellular response to salt stress	105	6	2.63	0.04877
GO:1900033	negative regulation of trichome patterning	2	1	0.05	0.04947
GO:0010266	response to vitamin B1	2	1	0.05	0.04947
GO:0080180	2-methylguanosine metabolic process	2	1	0.05	0.04947
GO:0043900	regulation of multi-organism process	95	9	2.38	0.04985

### Sheet: Gmax.root_tip
GO.ID	Term	Annotated	Significant	Expected	p.value
GO:1902025	nitrate import	21	8	0.14	6.6e-13
GO:0035864	response to potassium ion	27	8	0.18	6.5e-12
GO:0090548	response to nitrate starvation	15	6	0.1	3.9e-10
GO:0006995	cellular response to nitrogen starvation	57	8	0.38	4.4e-09
GO:1901371	regulation of leaf morphogenesis	59	8	0.39	5.8e-09
GO:2000023	regulation of lateral root development	33	6	0.22	7.9e-08
GO:0010037	response to carbon dioxide	60	6	0.4	3.1e-06
GO:0010133	proline catabolic process to glutamate	10	3	0.07	3.4e-05
GO:0010082	regulation of root meristem growth	70	5	0.47	0.00011
GO:0010067	procambium histogenesis	26	3	0.17	0.00068
GO:0043086	negative regulation of catalytic activity	107	5	0.71	0.00077
GO:0009744	response to sucrose	227	7	1.51	0.00087
GO:0009733	response to auxin	1093	17	7.29	0.00116
GO:0080181	lateral root branching	8	2	0.05	0.00121
GO:0009958	positive gravitropism	91	4	0.61	0.00328
GO:0000160	phosphorelay signal transduction system	452	9	3.01	0.00354
GO:0048829	root cap development	49	3	0.33	0.0043
GO:0042545	cell wall modification	403	8	2.69	0.00594
GO:0035865	cellular response to potassium ion	18	2	0.12	0.00631
GO:0010588	cotyledon vascular tissue pattern formation	59	3	0.39	0.00723
GO:1901698	response to nitrogen compound	704	11	4.69	0.00809
GO:0009642	response to light intensity	343	7	2.29	0.00852
GO:0070301	cellular response to hydrogen peroxide	22	2	0.15	0.00937
GO:0009651	response to salt stress	1240	16	8.27	0.0095
GO:0009873	ethylene-activated signaling pathway	357	7	2.38	0.01046
GO:0003333	amino acid transmembrane transport	200	5	1.33	0.01124
GO:0071369	cellular response to ethylene stimulus	365	7	2.43	0.0117
GO:0009085	lysine biosynthetic process	26	2	0.17	0.01295
GO:0046451	diaminopimelate metabolic process	26	2	0.17	0.01295
GO:0009567	double fertilization forming a zygote and endosperm	77	3	0.51	0.01491
GO:0006553	lysine metabolic process	28	2	0.19	0.01493
GO:0055114	oxidation-reduction process	2872	29	19.15	0.01691
GO:0034754	cellular hormone metabolic process	148	4	0.99	0.01756
GO:0072593	reactive oxygen species metabolic process	405	7	2.7	0.01956
GO:0090503	RNA phosphodiester bond hydrolysis, exonucleolytic	3	1	0.02	0.01987
GO:0071043	CUT metabolic process	3	1	0.02	0.01987
GO:0071049	nuclear retention of pre-mRNA with aberrant 3'-ends at the site of transcription	3	1	0.02	0.01987
GO:0043928	exonucleolytic catabolism of deadenylated mRNA	3	1	0.02	0.01987
GO:0071034	CUT catabolic process	3	1	0.02	0.01987
GO:0071038	nuclear polyadenylation-dependent tRNA catabolic process	3	1	0.02	0.01987
GO:0010087	phloem or xylem histogenesis	320	6	2.13	0.02094
GO:0071495	cellular response to endogenous stimulus	1869	20	12.46	0.02603
GO:0071475	cellular hyperosmotic salinity response	4	1	0.03	0.0264
GO:0010315	auxin efflux	41	2	0.27	0.03061
GO:1903825	organic acid transmembrane transport	260	5	1.73	0.03078
GO:0030187	melatonin biosynthetic process	43	2	0.29	0.03342
GO:0042744	hydrogen peroxide catabolic process	108	3	0.72	0.03586
GO:0010183	pollen tube guidance	111	3	0.74	0.03841
GO:0050918	positive chemotaxis	111	3	0.74	0.03841
GO:0010729	positive regulation of hydrogen peroxide biosynthetic process	6	1	0.04	0.03934
GO:0036003	positive regulation of transcription from RNA polymerase II promoter in response to stress	48	2	0.32	0.04086
GO:0040011	locomotion	114	3	0.76	0.04104
GO:0046130	purine ribonucleoside catabolic process	7	1	0.05	0.04575
GO:0046102	inosine metabolic process	7	1	0.05	0.04575
GO:0031125	rRNA 3'-end processing	7	1	0.05	0.04575
GO:0015740	C4-dicarboxylate transport	52	2	0.35	0.04721
GO:0015772	oligosaccharide transport	53	2	0.35	0.04885
GO:0010817	regulation of hormone levels	600	8	4	0.04915

### Sheet: Gmax.lateral_root
GO.ID	Term	Annotated	Significant	Expected	p.value
GO:0007043	cell-cell junction assembly	15	14	0.18	1.1e-26
GO:0055114	oxidation-reduction process	2872	94	33.64	6e-20
GO:0042744	hydrogen peroxide catabolic process	108	18	1.27	6.5e-16
GO:0042545	cell wall modification	403	25	4.72	1.9e-11
GO:0009269	response to desiccation	49	9	0.57	5.2e-09
GO:0048564	photosystem I assembly	31	7	0.36	6e-08
GO:0080183	response to photooxidative stress	35	7	0.41	1.5e-07
GO:0009807	lignan biosynthetic process	14	5	0.16	4e-07
GO:0048767	root hair elongation	130	11	1.52	4.2e-07
GO:1901430	positive regulation of syringal lignin biosynthetic process	41	6	0.48	7.9e-06
GO:0045770	positive regulation of asymmetric cell division	5	3	0.06	1.6e-05
GO:0048103	somatic stem cell division	5	3	0.06	1.6e-05
GO:0042538	hyperosmotic salinity response	156	10	1.83	1.7e-05
GO:0002229	defense response to oomycetes	177	10	2.07	5e-05
GO:0060773	flower phyllotactic patterning	2	2	0.02	0.00014
GO:0055073	cadmium ion homeostasis	23	4	0.27	0.00014
GO:0030187	melatonin biosynthetic process	43	5	0.5	0.00014
GO:0009813	flavonoid biosynthetic process	212	10	2.48	0.00022
GO:0009693	ethylene biosynthetic process	74	6	0.87	0.00024
GO:0010422	regulation of brassinosteroid biosynthetic process	13	3	0.15	0.00042
GO:0010089	xylem development	152	8	1.78	0.00045
GO:0000302	response to reactive oxygen species	380	13	4.45	0.00062
GO:0080168	abscisic acid transport	36	4	0.42	0.00081
GO:0071585	detoxification of cadmium ion	17	3	0.2	0.00096
GO:0009753	response to jasmonic acid	720	19	8.43	0.00097
GO:0009751	response to salicylic acid	535	18	6.27	0.00114
GO:0035865	cellular response to potassium ion	18	3	0.21	0.00114
GO:0042218	1-aminocyclopropane-1-carboxylate biosynthetic process	5	2	0.06	0.00134
GO:1901601	strigolactone biosynthetic process	19	3	0.22	0.00135
GO:1902025	nitrate import	21	3	0.25	0.00181
GO:0048766	root hair initiation	22	3	0.26	0.00208
GO:0080151	positive regulation of salicylic acid mediated signaling pathway	22	3	0.26	0.00208
GO:0002218	activation of innate immune response	85	5	1	0.00328
GO:0015692	lead ion transport	26	3	0.3	0.0034
GO:0009611	response to wounding	630	16	7.38	0.00345
GO:0071323	cellular response to chitin	27	3	0.32	0.00379
GO:0042178	xenobiotic catabolic process	29	3	0.34	0.00465
GO:0010018	far-red light signaling pathway	9	2	0.11	0.00467
GO:0010600	regulation of auxin biosynthetic process	32	3	0.37	0.00615
GO:0016124	xanthophyll catabolic process	11	2	0.13	0.00702
GO:0046274	lignin catabolic process	65	4	0.76	0.00717
GO:0019762	glucosinolate catabolic process	34	3	0.4	0.0073
GO:0006032	chitin catabolic process	37	3	0.43	0.00923
GO:2000369	regulation of clathrin-dependent endocytosis	13	2	0.15	0.0098
GO:0046836	glycolipid transport	13	2	0.15	0.0098
GO:0010193	response to ozone	114	5	1.34	0.01117
GO:0042908	xenobiotic transport	14	2	0.16	0.01135
GO:1900056	negative regulation of leaf senescence	40	3	0.47	0.01144
GO:0071722	detoxification of arsenic-containing substance	1	1	0.01	0.01171
GO:0071383	cellular response to steroid hormone stimulus	163	6	1.91	0.01274
GO:0048545	response to steroid hormone	163	6	1.91	0.01274
GO:0009636	response to toxic substance	283	11	3.31	0.01324
GO:0009862	systemic acquired resistance, salicylic acid mediated signaling pathway	43	3	0.5	0.01393
GO:0009864	induced systemic resistance, jasmonic acid mediated signaling pathway	43	3	0.5	0.01393
GO:0052542	defense response by callose deposition	79	4	0.93	0.014
GO:0120253	hydrocarbon catabolic process	16	2	0.19	0.01474
GO:0016121	carotene catabolic process	16	2	0.19	0.01474
GO:2000022	regulation of jasmonic acid mediated signaling pathway	82	4	0.96	0.01586
GO:0010274	hydrotropism	18	2	0.21	0.0185
GO:0080187	floral organ senescence	48	3	0.56	0.01871
GO:0009694	jasmonic acid metabolic process	179	6	2.1	0.01933
GO:1902446	regulation of shade avoidance	19	2	0.22	0.02052
GO:0009828	plant-type cell wall loosening	90	4	1.05	0.02156
GO:1902289	negative regulation of defense response to oomycetes	20	2	0.23	0.02263
GO:0009714	chalcone metabolic process	20	2	0.23	0.02263
GO:0009715	chalcone biosynthetic process	20	2	0.23	0.02263
GO:0001408	guanine nucleotide transport	2	1	0.02	0.02329
GO:0005976	polysaccharide metabolic process	783	16	9.17	0.02355
GO:0009873	ethylene-activated signaling pathway	357	9	4.18	0.02586
GO:0009620	response to fungus	1059	20	12.4	0.02602
GO:0009627	systemic acquired resistance	196	6	2.3	0.02854
GO:0071369	cellular response to ethylene stimulus	365	9	4.28	0.02922
GO:0006995	cellular response to nitrogen starvation	57	3	0.67	0.02931
GO:2000071	regulation of defense response by callose deposition	23	2	0.27	0.02945
GO:1901371	regulation of leaf morphogenesis	59	3	0.69	0.03202
GO:0000050	urea cycle	3	1	0.04	0.03473
GO:0015942	formate metabolic process	3	1	0.04	0.03473
GO:0042183	formate catabolic process	3	1	0.04	0.03473
GO:0033389	putrescine biosynthetic process from arginine, using agmatinase	3	1	0.04	0.03473
GO:0015691	cadmium ion transport	26	2	0.3	0.03697
GO:0000272	polysaccharide catabolic process	158	5	1.85	0.03888
GO:0010224	response to UV-B	212	6	2.48	0.03948
GO:0000160	phosphorelay signal transduction system	452	10	5.29	0.04184
GO:2000070	regulation of response to water deprivation	66	3	0.77	0.04249
GO:0007568	aging	518	11	6.07	0.04333
GO:0001763	morphogenesis of a branching structure	67	3	0.78	0.0441
GO:0006574	valine catabolic process	4	1	0.05	0.04604
GO:0080028	nitrile biosynthetic process	4	1	0.05	0.04604
GO:0050898	nitrile metabolic process	4	1	0.05	0.04604
GO:0048528	post-embryonic root development	400	9	4.69	0.04752

### Sheet: Gmax.nodules
GO.ID	Term	Annotated	Significant	Expected	p.value
GO:0009098	leucine biosynthetic process	27	10	0.71	8.1e-10
GO:0015671	oxygen transport	8	5	0.21	6.4e-07
GO:0051973	positive regulation of telomerase activity	8	5	0.21	6.4e-07
GO:0018171	peptidyl-cysteine oxidation	8	5	0.21	6.4e-07
GO:0070483	detection of hypoxia	10	5	0.26	2.7e-06
GO:1902358	sulfate transmembrane transport	14	5	0.37	2e-05
GO:0071456	cellular response to hypoxia	593	34	15.52	2.1e-05
GO:0046323	glucose import	82	10	2.15	5.6e-05
GO:0006144	purine nucleobase metabolic process	26	5	0.68	0.00051
GO:0080065	4-alpha-methyl-delta7-sterol oxidation	2	2	0.05	0.00068
GO:0042128	nitrate assimilation	92	9	2.41	0.00069
GO:0006535	cysteine biosynthetic process from serine	19	4	0.5	0.00132
GO:0040009	regulation of growth rate	9	3	0.24	0.00133
GO:0006542	glutamine biosynthetic process	9	3	0.24	0.00133
GO:0071219	cellular response to molecule of bacterial origin	32	5	0.84	0.00136
GO:0009851	auxin biosynthetic process	102	9	2.67	0.00145
GO:0046622	positive regulation of organ growth	10	3	0.26	0.00187
GO:0010432	bract development	11	3	0.29	0.00252
GO:0006855	drug transmembrane transport	133	10	3.48	0.00269
GO:0019432	triglyceride biosynthetic process	56	6	1.47	0.00337
GO:0009267	cellular response to starvation	309	17	8.09	0.00349
GO:0003333	amino acid transmembrane transport	200	15	5.23	0.00389
GO:0033466	trans-zeatin biosynthetic process	4	2	0.1	0.00396
GO:0018131	oxazole or thiazole biosynthetic process	4	2	0.1	0.00396
GO:0080143	regulation of amino acid export	13	3	0.34	0.0042
GO:0030187	melatonin biosynthetic process	43	5	1.13	0.00514
GO:0009823	cytokinin catabolic process	14	3	0.37	0.00524
GO:2000033	regulation of seed dormancy process	15	3	0.39	0.00643
GO:0019346	transsulfuration	5	2	0.13	0.00649
GO:0060586	multicellular organismal iron ion homeostasis	5	2	0.13	0.00649
GO:0071370	cellular response to gibberellin stimulus	178	11	4.66	0.00748
GO:0008284	positive regulation of cell population proliferation	47	5	1.23	0.00751
GO:0009831	plant-type cell wall modification involved in multidimensional cell growth	17	3	0.44	0.00924
GO:0006110	regulation of glycolytic process	6	2	0.16	0.00957
GO:0048834	specification of petal number	6	2	0.16	0.00957
GO:0055075	potassium ion homeostasis	71	6	1.86	0.01072
GO:0045723	positive regulation of fatty acid biosynthetic process	18	3	0.47	0.01087
GO:0007492	endoderm development	19	3	0.5	0.01267
GO:0001706	endoderm formation	19	3	0.5	0.01267
GO:0009854	oxidative photosynthetic carbon pathway	19	3	0.5	0.01267
GO:0007369	gastrulation	19	3	0.5	0.01267
GO:0030026	cellular manganese ion homeostasis	55	5	1.44	0.01438
GO:1901332	negative regulation of lateral root development	20	3	0.52	0.01461
GO:0045229	external encapsulating structure organization	891	37	23.32	0.01464
GO:0006094	gluconeogenesis	56	5	1.47	0.01546
GO:0006767	water-soluble vitamin metabolic process	123	8	3.22	0.01581
GO:0042398	cellular modified amino acid biosynthetic process	57	5	1.49	0.01659
GO:0006355	regulation of transcription, DNA-templated	4217	132	110.37	0.01705
GO:0000255	allantoin metabolic process	8	2	0.21	0.01725
GO:0000256	allantoin catabolic process	8	2	0.21	0.01725
GO:0009992	cellular water homeostasis	8	2	0.21	0.01725
GO:0009228	thiamine biosynthetic process	22	3	0.58	0.019
GO:0055071	manganese ion homeostasis	59	5	1.54	0.01901
GO:0006006	glucose metabolic process	82	6	2.15	0.02064
GO:0050777	negative regulation of immune response	61	5	1.6	0.02166
GO:0051938	L-glutamate import	9	2	0.24	0.0218
GO:0048585	negative regulation of response to stimulus	619	25	16.2	0.02277
GO:0010189	vitamin E biosynthetic process	42	4	1.1	0.02376
GO:0009938	negative regulation of gibberellic acid mediated signaling pathway	42	4	1.1	0.02376
GO:0042360	vitamin E metabolic process	42	4	1.1	0.02376
GO:0015800	acidic amino acid transport	24	3	0.63	0.02402
GO:0006772	thiamine metabolic process	24	3	0.63	0.02402
GO:1903409	reactive oxygen species biosynthetic process	63	5	1.65	0.02453
GO:0044272	sulfur compound biosynthetic process	260	16	6.8	0.02518
GO:0055069	zinc ion homeostasis	43	4	1.13	0.02567
GO:0051156	glucose 6-phosphate metabolic process	43	4	1.13	0.02567
GO:0010324	membrane invagination	1	1	0.03	0.02617
GO:0010371	regulation of gibberellin biosynthetic process	25	3	0.65	0.02678
GO:0010451	floral meristem growth	10	2	0.26	0.02679
GO:0009113	purine nucleobase biosynthetic process	10	2	0.26	0.02679
GO:0010136	ureide catabolic process	10	2	0.26	0.02679
GO:0080144	amino acid homeostasis	10	2	0.26	0.02679
GO:0031929	TOR signaling	10	2	0.26	0.02679
GO:0042364	water-soluble vitamin biosynthetic process	111	7	2.91	0.02689
GO:0055114	oxidation-reduction process	2872	98	75.17	0.02718
GO:0009901	anther dehiscence	66	5	1.73	0.02929
GO:0006549	isoleucine metabolic process	26	3	0.68	0.0297
GO:0002683	negative regulation of immune system process	67	5	1.75	0.03099
GO:0006775	fat-soluble vitamin metabolic process	46	4	1.2	0.03194
GO:0009895	negative regulation of catabolic process	46	4	1.2	0.03194
GO:0042362	fat-soluble vitamin biosynthetic process	46	4	1.2	0.03194
GO:0051554	flavonol metabolic process	46	4	1.2	0.03194
GO:0051555	flavonol biosynthetic process	46	4	1.2	0.03194
GO:0006572	tyrosine catabolic process	11	2	0.29	0.03218
GO:0062013	positive regulation of small molecule metabolic process	68	5	1.78	0.03276
GO:0032963	collagen metabolic process	27	3	0.71	0.03278
GO:0030574	collagen catabolic process	27	3	0.71	0.03278
GO:0030104	water homeostasis	27	3	0.71	0.03278
GO:0048646	anatomical structure formation involved in morphogenesis	610	24	15.96	0.03282
GO:0010338	leaf formation	28	3	0.73	0.03602
GO:0070588	calcium ion transmembrane transport	48	4	1.26	0.03658
GO:0008283	cell population proliferation	192	13	5.03	0.03673
GO:0071554	cell wall organization or biogenesis	1189	44	31.12	0.03702
GO:0006188	IMP biosynthetic process	27	9	0.71	0.0375
GO:0006145	purine nucleobase catabolic process	12	2	0.31	0.03795
GO:0048439	flower morphogenesis	12	2	0.31	0.03795
GO:1901959	positive regulation of cutin biosynthetic process	12	2	0.31	0.03795
GO:0010507	negative regulation of autophagy	12	2	0.31	0.03795
GO:0010927	cellular component assembly involved in morphogenesis	121	7	3.17	0.04017
GO:0016103	diterpenoid catabolic process	30	3	0.79	0.04297
GO:0050665	hydrogen peroxide biosynthetic process	30	3	0.79	0.04297
GO:0045487	gibberellin catabolic process	30	3	0.79	0.04297
GO:0006829	zinc ion transport	30	3	0.79	0.04297
GO:0015689	molybdate ion transport	13	2	0.34	0.04409
GO:1900425	negative regulation of defense response to bacterium	52	4	1.36	0.04695
GO:0010492	maintenance of shoot apical meristem identity	53	4	1.39	0.04978
GO:0008361	regulation of cell size	53	4	1.39	0.04978
GO:0048441	petal development	53	4	1.39	0.04978
GO:0009624	response to nematode	238	11	6.23	0.04988
GO:0046040	IMP metabolic process	29	9	0.76	0.04997

### Sheet: Ppatens.spores
Supplementary Data 9: Overrepresented biological processes among genes with strong tissue/condition specific expression.
GO.ID	Term	Annotated	Significant	Expected	p.value
GO:0010262	somatic embryogenesis	5	2	0.03	0.00029
GO:0006949	syncytium formation	24	3	0.13	0.0003
GO:1901332	negative regulation of lateral root development	7	2	0.04	0.00061
GO:0010432	bract development	8	2	0.04	0.00081
GO:0016998	cell wall macromolecule catabolic process	34	3	0.19	0.00084
GO:0009828	plant-type cell wall loosening	47	3	0.26	0.00216
GO:0006032	chitin catabolic process	20	2	0.11	0.00528
GO:0010455	positive regulation of cell fate commitment	1	1	0.01	0.00547
GO:0010582	floral meristem determinacy	21	2	0.11	0.00582
GO:0009873	ethylene-activated signaling pathway	135	4	0.74	0.00646
GO:0034645	cellular macromolecule biosynthetic process	3120	27	17.08	0.00815
GO:0009695	jasmonic acid biosynthetic process	78	3	0.43	0.00899
GO:0010022	meristem determinacy	23	3	0.13	0.0107
GO:0044571	[2Fe-2S] cluster assembly	2	1	0.01	0.01092
GO:0090344	negative regulation of cell aging	2	1	0.01	0.01092
GO:0006355	regulation of transcription, DNA-templated	1596	16	8.74	0.01264
GO:0019438	aromatic compound biosynthetic process	2483	22	13.59	0.0138
GO:0010556	regulation of macromolecule biosynthetic process	1771	17	9.69	0.01516
GO:0010636	positive regulation of mitochondrial fusion	3	1	0.02	0.01633
GO:0010822	positive regulation of mitochondrion organization	3	1	0.02	0.01633
GO:0048312	intracellular distribution of mitochondria	3	1	0.02	0.01633
GO:0048364	root development	619	10	3.39	0.01694
GO:0044271	cellular nitrogen compound biosynthetic process	3179	26	17.4	0.01922
GO:0051252	regulation of RNA metabolic process	1676	16	9.17	0.01933
GO:0009889	regulation of biosynthetic process	1965	18	10.76	0.01934
GO:0010101	post-embryonic root morphogenesis	106	3	0.58	0.02044
GO:0016576	histone dephosphorylation	4	1	0.02	0.02172
GO:0031326	regulation of cellular biosynthetic process	1875	17	10.26	0.02512
GO:0006816	calcium ion transport	46	2	0.25	0.02625
GO:0018258	protein O-linked glycosylation via hydroxyproline	5	1	0.03	0.02707
GO:0010069	zygote asymmetric cytokinesis in embryo sac	5	1	0.03	0.02707
GO:0051646	mitochondrion localization	5	1	0.03	0.02707
GO:0080024	indolebutyric acid metabolic process	5	1	0.03	0.02707
GO:2000112	regulation of cellular macromolecule biosynthetic process	1754	16	9.6	0.02823
GO:0097659	nucleic acid-templated transcription	1781	16	9.75	0.03194
GO:0030187	melatonin biosynthetic process	6	1	0.03	0.0324
GO:0010070	zygote asymmetric cell division	6	1	0.03	0.0324
GO:0030397	membrane disassembly	6	1	0.03	0.0324
GO:0010405	arabinogalactan protein metabolic process	6	1	0.03	0.0324
GO:0008053	mitochondrial fusion	6	1	0.03	0.0324
GO:0016042	lipid catabolic process	128	3	0.7	0.0332
GO:0007031	peroxisome organization	54	2	0.3	0.03529
GO:0009786	regulation of asymmetric cell division	7	1	0.04	0.0377
GO:0006848	pyruvate transport	7	1	0.04	0.0377
GO:0018208	peptidyl-proline modification	57	2	0.31	0.03895
GO:1901362	organic cyclic compound biosynthetic process	2590	21	14.18	0.03909
GO:0033554	cellular response to stress	1107	11	6.06	0.03926
GO:0009062	fatty acid catabolic process	58	2	0.32	0.0402
GO:0045739	positive regulation of DNA repair	8	1	0.04	0.04297
GO:0034059	response to anoxia	8	1	0.04	0.04297
GO:0035437	maintenance of protein localization in endoplasmic reticulum	8	1	0.04	0.04297
GO:0015867	ATP transport	8	1	0.04	0.04297
GO:0009699	phenylpropanoid biosynthetic process	142	3	0.78	0.04305
GO:2001022	positive regulation of response to DNA damage stimulus	9	1	0.05	0.04821
GO:0046484	oxazole or thiazole metabolic process	9	1	0.05	0.04821
GO:0071258	cellular response to gravity	9	1	0.05	0.04821
GO:0018131	oxazole or thiazole biosynthetic process	9	1	0.05	0.04821

### Sheet: Ppatens.protonema
GO.ID	Term	Annotated	Significant	Expected	p.value
GO:0009828	plant-type cell wall loosening	47	8	0.47	1.9e-08
GO:0072488	ammonium transmembrane transport	19	5	0.19	9.7e-07
GO:0015706	nitrate transport	13	4	0.13	6.4e-06
GO:0006949	syncytium formation	24	4	0.24	8.7e-05
GO:0006559	L-phenylalanine catabolic process	11	3	0.11	0.00015
GO:0042128	nitrate assimilation	56	5	0.56	0.00024
GO:0019740	nitrogen utilization	32	4	0.32	0.00028
GO:0009624	response to nematode	129	7	1.29	0.00031
GO:0071249	cellular response to nitrate	14	3	0.14	0.00033
GO:0048588	developmental cell growth	246	9	2.45	0.00083
GO:0010215	cellulose microfibril organization	22	3	0.22	0.00131
GO:0080170	hydrogen peroxide transmembrane transport	6	2	0.06	0.00145
GO:0060560	developmental growth involved in morphogenesis	480	17	4.79	0.00334
GO:0045490	pectin catabolic process	35	3	0.35	0.00506
GO:0080167	response to karrikin	129	5	1.29	0.00952
GO:0015012	heparan sulfate proteoglycan biosynthetic process	15	2	0.15	0.00954
GO:0048765	root hair cell differentiation	130	5	1.3	0.00982
GO:0010398	xylogalacturonan metabolic process	1	1	0.01	0.00998
GO:2000605	positive regulation of secondary growth	1	1	0.01	0.00998
GO:0010311	lateral root formation	88	4	0.88	0.01166
GO:0000271	polysaccharide biosynthetic process	247	7	2.46	0.01212
GO:0080092	regulation of pollen tube growth	51	3	0.51	0.01432
GO:0009963	positive regulation of flavonoid biosynthetic process	19	2	0.19	0.01514
GO:0071369	cellular response to ethylene stimulus	147	5	1.47	0.01603
GO:0006073	cellular glucan metabolic process	325	8	3.24	0.01651
GO:0044042	glucan metabolic process	325	8	3.24	0.01651
GO:0010769	regulation of cell morphogenesis involved in differentiation	55	3	0.55	0.01753
GO:0080022	primary root development	55	3	0.55	0.01753
GO:0048235	pollen sperm cell differentiation	21	2	0.21	0.01836
GO:0072722	response to amitrole	2	1	0.02	0.01986
GO:1990059	fruit valve development	2	1	0.02	0.01986
GO:0043900	regulation of multi-organism process	60	3	0.6	0.02206
GO:0009860	pollen tube growth	164	5	1.64	0.02442
GO:0009808	lignin metabolic process	114	4	1.14	0.02739
GO:0051704	multi-organism process	497	10	4.96	0.02767
GO:0007142	male meiosis II	3	1	0.03	0.02964
GO:0015671	oxygen transport	3	1	0.03	0.02964
GO:0055114	oxidation-reduction process	1450	22	14.47	0.03169
GO:0010143	cutin biosynthetic process	30	2	0.3	0.03587
GO:0019432	triglyceride biosynthetic process	31	2	0.31	0.0381
GO:0071260	cellular response to mechanical stimulus	4	1	0.04	0.03932
GO:0009932	cell tip growth	187	5	1.87	0.03964
GO:0009785	blue light signaling pathway	32	2	0.32	0.04037
GO:0030522	intracellular receptor signaling pathway	32	2	0.32	0.04037
GO:0009685	gibberellin metabolic process	33	2	0.33	0.0427
GO:0009686	gibberellin biosynthetic process	33	2	0.33	0.0427
GO:0009873	ethylene-activated signaling pathway	135	4	1.35	0.04638
GO:0030244	cellulose biosynthetic process	82	3	0.82	0.04879
GO:0015669	gas transport	5	1	0.05	0.04891
GO:0006110	regulation of glycolytic process	5	1	0.05	0.04891
GO:0042351	'de novo' GDP-L-fucose biosynthetic process	5	1	0.05	0.04891
GO:0010047	fruit dehiscence	5	1	0.05	0.04891
GO:1901959	positive regulation of cutin biosynthetic process	5	1	0.05	0.04891
GO:0043470	regulation of carbohydrate catabolic process	5	1	0.05	0.04891
GO:0010451	floral meristem growth	5	1	0.05	0.04891
GO:0010480	microsporocyte differentiation	5	1	0.05	0.04891
GO:0006722	triterpenoid metabolic process	5	1	0.05	0.04891

### Sheet: Ppatens.leaflet
GO.ID	Term	Annotated	Significant	Expected	p.value
GO:0009704	de-etiolation	35	4	0.16	1.7e-05
GO:0080167	response to karrikin	129	5	0.57	0.00027
GO:0006334	nucleosome assembly	30	3	0.13	0.00032
GO:0030004	cellular monovalent inorganic cation homeostasis	26	2	0.12	0.00592
GO:0071287	cellular response to manganese ion	2	1	0.01	0.00887
GO:0015698	inorganic anion transport	107	3	0.48	0.01206
GO:0010450	inflorescence meristem growth	3	1	0.01	0.01328
GO:0048832	specification of plant organ number	4	1	0.02	0.01767
GO:0048833	specification of floral organ number	4	1	0.02	0.01767
GO:0010286	heat acclimation	49	2	0.22	0.02006
GO:0000413	protein peptidyl-prolyl isomerization	49	2	0.22	0.02006
GO:1990575	mitochondrial L-ornithine transmembrane transport	5	1	0.02	0.02204
GO:0006376	mRNA splice site selection	5	1	0.02	0.02204
GO:0006007	glucose catabolic process	5	1	0.02	0.02204
GO:0015846	polyamine transport	5	1	0.02	0.02204
GO:0006355	regulation of transcription, DNA-templated	1596	13	7.1	0.02312
GO:0019760	glucosinolate metabolic process	54	2	0.24	0.02407
GO:0016143	S-glycoside metabolic process	54	2	0.24	0.02407
GO:0097659	nucleic acid-templated transcription	1781	14	7.92	0.02435
GO:1901657	glycosyl compound metabolic process	142	3	0.63	0.02543
GO:0006971	hypotonic response	6	1	0.03	0.02639
GO:0010325	raffinose family oligosaccharide biosynthetic process	6	1	0.03	0.02639
GO:0046499	S-adenosylmethioninamine metabolic process	6	1	0.03	0.02639
GO:0006597	spermine biosynthetic process	6	1	0.03	0.02639
GO:0006557	S-adenosylmethioninamine biosynthetic process	6	1	0.03	0.02639
GO:0080037	negative regulation of cytokinin-activated signaling pathway	6	1	0.03	0.02639
GO:0035556	intracellular signal transduction	387	5	1.72	0.029
GO:0071421	manganese ion transmembrane transport	7	1	0.03	0.03072
GO:0006067	ethanol metabolic process	7	1	0.03	0.03072
GO:0007623	circadian rhythm	153	3	0.68	0.03078
GO:0048444	floral organ morphogenesis	64	2	0.28	0.03296
GO:0000186	activation of MAPKK activity	8	1	0.04	0.03504
GO:0009939	positive regulation of gibberellic acid mediated signaling pathway	8	1	0.04	0.03504
GO:0006797	polyphosphate metabolic process	8	1	0.04	0.03504
GO:0006006	glucose metabolic process	70	2	0.31	0.03882
GO:0010336	gibberellic acid homeostasis	9	1	0.04	0.03933
GO:0019748	secondary metabolic process	295	4	1.31	0.04247
GO:0046292	formaldehyde metabolic process	10	1	0.04	0.0436
GO:0015807	L-amino acid transport	10	1	0.04	0.0436
GO:0071586	CAAX-box protein processing	10	1	0.04	0.0436
GO:2000112	regulation of cellular macromolecule biosynthetic process	1754	13	7.8	0.04493
GO:0034220	ion transmembrane transport	443	5	1.97	0.04734
GO:0002679	respiratory burst involved in defense response	11	1	0.05	0.04786
GO:0010031	circumnutation	11	1	0.05	0.04786
GO:0051592	response to calcium ion	11	1	0.05	0.04786
GO:0010556	regulation of macromolecule biosynthetic process	1771	13	7.88	0.04794
GO:0006790	sulfur compound metabolic process	310	4	1.38	0.04936

### Sheet: Sangustifolium.drought
GO.ID	Term	Annotated	Significant	Expected	p.value
GO:0010030	positive regulation of seed germination	33	5	0.16	5.1e-07
GO:0009737	response to abscisic acid	662	15	3.21	5.8e-07
GO:0071490	cellular response to far red light	5	3	0.02	1.1e-06
GO:0071492	cellular response to UV-A	7	3	0.03	3.8e-06
GO:0071486	cellular response to high light intensity	8	3	0.04	6.1e-06
GO:0009414	response to water deprivation	437	11	2.12	8.2e-06
GO:0010117	photoprotection	14	3	0.07	3.9e-05
GO:0071491	cellular response to red light	17	3	0.08	7.1e-05
GO:0010380	regulation of chlorophyll biosynthetic process	25	3	0.12	0.00023
GO:0071483	cellular response to blue light	37	3	0.18	0.00076
GO:0034605	cellular response to heat	39	3	0.19	0.00089
GO:0016121	carotene catabolic process	14	2	0.07	0.00204
GO:0006821	chloride transport	15	2	0.07	0.00234
GO:0009651	response to salt stress	525	8	2.55	0.00391
GO:0080151	positive regulation of salicylic acid mediated signaling pathway	1	1	0	0.00485
GO:0015700	arsenite transport	1	1	0	0.00485
GO:0080167	response to karrikin	150	4	0.73	0.0061
GO:0009688	abscisic acid biosynthetic process	30	2	0.15	0.00927
GO:0032049	cardiolipin biosynthetic process	2	1	0.01	0.00968
GO:0090431	alkyl caffeate ester biosynthetic process	2	1	0.01	0.00968
GO:0022611	dormancy process	42	2	0.2	0.01767
GO:0010162	seed dormancy process	42	2	0.2	0.01767
GO:1902609	(R)-2-hydroxy-alpha-linolenic acid biosynthetic process	4	1	0.02	0.01927
GO:0035670	plant-type ovary development	47	2	0.23	0.02184
GO:0055085	transmembrane transport	887	9	4.3	0.02766
GO:0045893	positive regulation of transcription, DNA-templated	358	5	1.74	0.03007
GO:0010731	protein glutathionylation	7	1	0.03	0.03349
GO:0006086	acetyl-CoA biosynthetic process from pyruvate	7	1	0.03	0.03349
GO:0051254	positive regulation of RNA metabolic process	370	5	1.8	0.03395
GO:0009738	abscisic acid-activated signaling pathway	252	4	1.22	0.03421
GO:0010557	positive regulation of macromolecule biosynthetic process	390	5	1.89	0.04109
GO:0070301	cellular response to hydrogen peroxide	9	1	0.04	0.04285
GO:0015812	gamma-aminobutyric acid transport	9	1	0.04	0.04285

### Sheet: Sangustifolium.high_temperature
GO.ID	Term	Annotated	Significant	Expected	p.value
GO:0071456	cellular response to hypoxia	156	12	0.9	9.2e-11
GO:0042026	protein refolding	23	6	0.13	2.9e-09
GO:0030187	melatonin biosynthetic process	23	4	0.13	8.4e-06
GO:0010187	negative regulation of seed germination	29	4	0.17	2.2e-05
GO:0051555	flavonol biosynthetic process	29	4	0.17	2.2e-05
GO:0009615	response to virus	106	6	0.61	3.3e-05
GO:0051085	chaperone cofactor-dependent protein refolding	22	3	0.13	0.00026
GO:0034620	cellular response to unfolded protein	23	3	0.13	0.0003
GO:0010335	response to non-ionic osmotic stress	7	2	0.04	0.00067
GO:0006982	response to lipid hydroperoxide	7	2	0.04	0.00067
GO:0051259	protein complex oligomerization	33	3	0.19	0.00089
GO:0090332	stomatal closure	84	4	0.48	0.0014
GO:0009809	lignin biosynthetic process	90	4	0.52	0.0018
GO:0042823	pyridoxal phosphate biosynthetic process	12	2	0.07	0.00208
GO:0050832	defense response to fungus	252	6	1.45	0.00334
GO:0010286	heat acclimation	58	3	0.33	0.00453
GO:0034976	response to endoplasmic reticulum stress	66	3	0.38	0.00649
GO:0017038	protein import	146	4	0.84	0.01003
GO:0012502	induction of programmed cell death	2	1	0.01	0.01147
GO:0010157	response to chlorate	3	1	0.02	0.01716
GO:0043335	protein unfolding	3	1	0.02	0.01716
GO:0006983	ER overload response	3	1	0.02	0.01716
GO:0072594	establishment of protein localization to organelle	264	5	1.52	0.01817
GO:0007023	post-chaperonin tubulin folding pathway	4	1	0.02	0.02281
GO:0045041	protein import into mitochondrial intermembrane space	4	1	0.02	0.02281
GO:0000719	photoreactive repair	5	1	0.03	0.02843
GO:0042538	hyperosmotic salinity response	49	2	0.28	0.03232
GO:0006458	'de novo' protein folding	28	4	0.16	0.03302
GO:0007021	tubulin complex assembly	6	1	0.03	0.03402
GO:0010216	maintenance of DNA methylation	6	1	0.03	0.03402
GO:0006048	UDP-N-acetylglucosamine biosynthetic process	6	1	0.03	0.03402
GO:1902584	positive regulation of response to water deprivation	6	1	0.03	0.03402
GO:0006606	protein import into nucleus	51	2	0.29	0.03478
GO:0015994	chlorophyll metabolic process	125	3	0.72	0.03542
GO:0006264	mitochondrial DNA replication	7	1	0.04	0.03958
GO:0051170	import into nucleus	55	2	0.32	0.03992
GO:0051096	positive regulation of helicase activity	8	1	0.05	0.04511
GO:0046349	amino sugar biosynthetic process	8	1	0.05	0.04511
GO:0000302	response to reactive oxygen species	138	3	0.79	0.04532
GO:0034504	protein localization to nucleus	60	2	0.35	0.04672
