## Supplemental Data 16 for "JGI Plant Gene Atlas: An updateable transcriptome resource to improve structural annotations and functional gene descriptions across the plant kingdom"

### Sheet: SupplData.16
Supplementary Data 16: Estimates of divergence time (million years ago, Mya) between Gene Atlas species (Zeng et al. 2014; Kumar et al. 2017).
	Creinhardtii	Ppatens	Sangustifolium	Bdistachyon	Sbicolor	SbicolorRio	Sitalica	Sviridis	Phallii	PhalliiHAL	Pvirgatum	Athaliana	Mtruncatula	Gmax	Ptrichocarpa	Egrandis	Kfedtschenkoi	Lalbus
Creinhardtii	0	725	725	725	725	725	725	725	725	725	725	725	725	725	725	725	725	725
Ppatens	725	0	320	450	450	450	450	450	450	450	450	450	450	450	450	450	450	450
Sangustifolium	725	320	0	450	450	450	450	450	450	450	450	450	450	450	450	450	450	450
Bdistachyon	725	450	450	0	52	52	52	52	52	52	52	161	161	161	161	161	161	161
Sbicolor	725	450	450	52	0	0	26	26	26	26	26	161	161	161	161	161	161	161
SbicolorRio	725	450	450	52	0	0	26	26	26	26	26	161	161	161	161	161	161	161
Sitalica	725	450	450	52	26	26	0	0.01	13.1	13.1	13.1	161	161	161	161	161	161	161
Sviridis	725	450	450	52	26	26	0.01	0	13.1	13.1	13.1	161	161	161	161	161	161	161
Phallii	725	450	450	52	26	26	13.1	13.1	0	0	6	161	161	161	161	161	161	161
PhalliiHAL	725	450	450	52	26	26	13.1	13.1	0	0	6	161	161	161	161	161	161	161
Pvirgatum	725	450	450	52	26	26	13.1	13.1	6	6	0	161	161	161	161	161	161	161
Athaliana	725	450	450	161	161	161	161	161	161	161	161	0	106	106	106	106	106	106
Mtruncatula	725	450	450	161	161	161	161	161	161	161	161	106	0	50	106	106	106	106
Gmax	725	450	450	161	161	161	161	161	161	161	161	106	50	0	106	106	106	106
Ptrichocarpa	725	450	450	161	161	161	161	161	161	161	161	106	106	106	0	106	106	106
Egrandis	725	450	450	161	161	161	161	161	161	161	161	106	106	106	106	0	106	106
Kfedtschenkoi	725	450	450	161	161	161	161	161	161	161	161	106	106	106	106	106	0	106
Lalbus	725	450	450	161	161	161	161	161	161	161	161	106	106	106	106	106	106	0
References
Zeng, Liping, Qiang Zhang, Renran Sun, Hongzhi Kong, Ning Zhang, and Hong Ma. 2014. “Resolution of Deep Angiosperm Phylogeny Using Conserved Nuclear Genes and Estimates of Early Divergence Times.” Nature Communications 5 (September): 4956.
Kumar, Sudhir, Glen Stecher, Michael Suleski, and S. Blair Hedges. 2017. “TimeTree: A Resource for Timelines, Timetrees, and Divergence Times.” Molecular Biology and Evolution 34 (7): 1812–19.
